# A neural circuit linking two sugar sensors regulates satiety-dependent fructose drive in *Drosophila*

**DOI:** 10.1101/2021.04.08.439043

**Authors:** Pierre-Yves Musso, Pierre Junca, Michael D Gordon

## Abstract

Ingestion of certain sugars leads to activation of fructose sensors within the brain of flies, which then sustain or terminate feeding behavior depending on internal state. Here, we describe a three-part neural circuit that links satiety with fructose sensing. We show that AB-FBl8 neurons of the Fan-shaped body display oscillatory calcium activity when hemolymph glycemia is high, and that these oscillations require synaptic input from SLP-AB neurons projecting from the protocerebrum to the asymmetric body. Suppression of activity in this circuit, either by starvation or genetic silencing, promotes specific drive for fructose ingestion. Moreover, neuropeptidergic signaling by tachykinin bridges fan-shaped body activity and Gr43a-mediated fructose sensing. Together, our results demonstrate how a three-layer neural circuit links the detection of two sugars to impart precise satiety-dependent control over feeding behavior.
