## Supplementary material for "A neural circuit linking two sugar sensors regulates satiety-dependent fructose drive in *Drosophila*": raw data for figure 1

### Sheet: Figure 1
		Amplitude							Frequency (Hz)
	Figure 1C	R70H05-Gal4 > UAS-GCaMP6f			R70H05-Gal4 > UAS-GCaMP6f, UAS-Glut1RNAi40904	R70H05-Gal4 > UAS-GCaMP6f, UAS-HexCRNAi57404		Figure 1E	R70H05-Gal4 > UAS-GCaMP6f			R70H05-Gal4 > UAS-GCaMP6f, UAS-Glut1RNAi40904	R70H05-Gal4 > UAS-GCaMP6f, UAS-HexCRNAi57404
	Condition	30 hrs starved	18 hrs starved	Fed	Fed	Fed		Condition	30 hrs starved	18 hrs starved	Fed	Fed	Fed
		22.22	40.95	47.28	14.97	24.17			0	0.0464	0	0	0.055
		18.59	75.286	41.003	24.04	11.4			0	0.0669	0.062	0	0
		24.74	125.579	65.48	24.12	10.07			0	0.08915	0.0736	0	0
		11.753	82.359	35.495	19.93	21.55			0	0.0736	0	0	0
		19.02	22.7107	17.35	21.85	21.05			0	0	0.0881	0	0
		19.45	27.762	15.77	14.87	20.1			0	0	0.0757	0	0
		16.491	90.498	94.68	18.29	15.81			0	0.0583	0.119	0	0.054
		28.72	74.118	32.965	11.64	44.128			0	0.0816	0.076	0	0.0706
		24.94	35.275	71.298	38.76	18.8			0.099	0	0.0766	0	0
		21.45	15.712	18.851	20.02	34.56			0	0	0	0	0
		13.49	65.1149	33.08	27.3	14.5			0	0.0869	0.0816	0	0
		11.98	16.542	79.7767	17.48	17.45			0	0.0985	0.0969	0	0
		33.92	35.634	66.222	13.05	18.53			0.0607	0.0536	0.10018	0	0
		22.654	15.102	77.67	18.04	13.28			0	0	0.06502	0.062	0
		20.596	9.294	62.3277	32.13	45.73			0	0	0.0941	0.066	0
		49.577	33.75	81.157	20.94	12.95			0.0513	0.0668	0.0762	0.065	0
		32.8998	82.283	52.354	103.242	18.6			0	0.0809	0.0583	0.103	0
		24.2709	9.6644	78.497	47.97	28.601			0	0	0.0601	0	0
		21.924	11.593	78.392	39.861	24.491			0	0	0.143	0	0
		13.652	55.139	77.157		43.691			0	0.0972	0.0866		0.0584
		54.513	60.451	97.542		58.944			0.0552	0.137	0.0976		0.0508
		30.68	64.271	49.732		17.683			0	0.0954	0.0779		0
			92.453	55.207		58.57				0.07702	0.0653		0
			54.727	63.823						0.0649	0.0601
			49.469							0.0523
			40.415							0.0766
			38.163							0.0386
