## Supplementary material for "A neural circuit linking two sugar sensors regulates satiety-dependent fructose drive in *Drosophila*": raw data for figure 2

### Sheet: Figure 2
		Interactions with Sucrose											Interactions with L-glucose											Interactions with D-sorbitol
	Figure 2D	W1118 / Kirts	R70H05-Gal4 > Kirts	R70H05-Gal4 / W1118	W1118 / Kirts	R70H05-Gal4 > Kirts	R70H05-Gal4 / W1118	W1118 / Kirts	R70H05-Gal4 > Kirts	R70H05-Gal4 / W1118		Figure 2E	W1118 / Kirts	R70H05-Gal4 > Kirts	R70H05-Gal4 / W1118	W1118 / Kirts	R70H05-Gal4 > Kirts	R70H05-Gal4 / W1118	W1118 / Kirts	R70H05-Gal4 > Kirts	R70H05-Gal4 / W1118		Figure 2F	W1118 / Kirts	R70H05-Gal4 > Kirts	R70H05-Gal4 / W1118
	Concentration	5 mM			50 mM			1 M				Concentration	5 mM			50 mM			1 M				Concentration	50 mM
		316	505	123	661	979	711	568	685	693			80	56	54	154	128	109	430	674	889			51	33	59
		307	254	43	617	698	880	676	1591	602			52	161	124	72	95	365	457	842	463			74	82	61
		213	115	218	469	1477	499	540	750	358			96	75	70	92	20	236	582	352	488			36	87	74
		148	785	97	1339	772	491	410	1295	1254			54	68	74	40	38	276	589	694	359			93	172	86
		234	1726	117	790	1599	1341	552	728	779			56	113	50	133	361	324	455	504	409			98	40	43
		373	589	112	603	730	1422	702	918	1095			103	46	72	131	763	41	304	285	275			93	114	49
		344	232	95	454	1429	265	709	943	537			48	21	35	65	133	239	245	340	608			95	96	42
		90	619	237	1101	1484	422	1085	960	479			81	27	90	75	921	200	159	180	507			103	143	99
		122	500	308	1028	1385	712	141	536	1044			50	38	29	82	12	213	352	925	625			101	47	19
		239	2068	154	1113	1229	1894	1075	806	1287			134	51	187	259	6	374	258	727	730			116	28	113
		445	2329	104	934	2438	1770	1093	2041	1194			92		39	403	363	246	286		456			159	24	107
		151	1151	190	1015	1214	1737	938	1003	790			103		63	163	90	528	273		393			202	102	113
		319	230	102	754	2063	2114	941	1108	914			107		139	245		313	912		375			37	99	110
		740	2181	406	462	1556	940	861	1850	1256					76	208		178	358		429			168	68	134
		109	1543	74	562	2039		690	1863	896					83	188		78	375					111	37	52
		246	642	68	1271	1388		1418	1509	1104						138		464
		257	1307		627	2916		1032	1198	979						181
		198	561		2126	1293		796	1576	1029						263
		72	259		1022	2546		656	1292	1486						816
		315			607	3535		1354	994
		96						855
		Interactions with L-glucose 50 mM + D-sorbitol
	Figure 2G	W1118 / Kirts	R70H05-Gal4 > Kirts	R70H05-Gal4 / W1118	W1118 / Kirts	R70H05-Gal4 > Kirts	R70H05-Gal4 / W1118	W1118 / Kirts	R70H05-Gal4 > Kirts	R70H05-Gal4 / W1118	W1118 / Kirts	R70H05-Gal4 > Kirts	R70H05-Gal4 / W1118	W1118 / Kirts	R70H05-Gal4 > Kirts	R70H05-Gal4 / W1118
	Concentration D-sorbitol	0 mM			5 mM			50 mM			200 mM			1 M
		144	8	484	84	2734	120	115	994	43	83	625	220	180	1058	295
		72	86	624	63	203	1062	294	1370	214	321	968	88	132	1000	272
		47	677	618	128	2568	171	45	545	168	132	684	403	73	296	210
		117	632	10	159	162	88	133	348	41	389	822	152	60	425	85
		79	305	47	126	495	48	261	1249	213	80	229	26	132	389	130
		460	80	102	103	694	61	55	1230	228	182	730	12	252	233	355
		68	357	852	81	1202	2	123	1511	133	344	1028	160	149	672	64
		108	496	87	214	1730	17	50	1020	837	281	1131	242	19	340	300
		275	125	662	78	1200	22	429	915	5	1083	761	206	217	686	50
		163	295	67	337	1218	81	912	1409	91	65	1592	245	176	1411	320
		51		94	79	2879	103	58	401	43	92	1111	78	127	958	104
		114		99	60	763	45	60	568	91	124	1103	135	219	914	104
		171		147	175	139	38	105			301	297	60	232	493	152
					66	366	51	156			108	1046		282	639	114
											239	1005			1195
											243				352
		Interactions with D-glucose											Interactions with fructose
	Figure 2H	W1118 / Kirts	R70H05-Gal4 > Kirts	R70H05-Gal4 / W1118	W1118 / Kirts	R70H05-Gal4 > Kirts	R70H05-Gal4 / W1118	W1118 / Kirts	R70H05-Gal4 > Kirts	R70H05-Gal4 / W1118		Figure 2I	W1118 / Kirts	R70H05-Gal4 > Kirts	R70H05-Gal4 / W1118	W1118 / Kirts	R70H05-Gal4 > Kirts	R70H05-Gal4 / W1118	W1118 / Kirts	R70H05-Gal4 > Kirts	R70H05-Gal4 / W1118
	Concentration	5 mM			50 mM			1 M				Concentration	5 mM			50 mM			1 M
		75	110	85	215	814	188	295	786	603			114	43	107	773	2349	278	1109	926	770
		124	113	41	128	807	1229	459	933	979			23	209	57	109	1517	104	663	819	526
		71	28	139	274	921	1607	330	803	772			61	125	81	189	595	49	702	1532	534
		58	192	128	168	86	99	518	656	510			174	155	80	116	1755	55	982	1613	747
		91	99	275	73	330	1367	145	970	992			78	1053	106	257	1377	47	1167	778	656
		103	152	92	132	152	613	406	616	621			169	411	72	241	2447	99	697	1185	626
		250	325	73	179	744	1978	896	1345	717			79	1874	191	163	880	446	633	789	625
		172	40	112	220	619	138	382	742	1839			82	172	180	169	1162	358	852	707	1380
		167	72		60	351	259	509	337	709			291	641	81	239	1617	191	576	1063	952
		94	69		117	1025	151	929	1188	572			110	87	89	566	1201	876	813	1347	1482
		118			122	78	258	368	710	633			98	590	38	194	1822	241	561	1769	880
					41	223	120	261		751			54		56	264	888	581	827	1002	790
					123	808	115						231			954	198	303	557	1486	780
					130	234	399						89			271	810		794	590	1094
					1191	282	47						81			205			1026	966	875
					158	170	259						98						780	1107
					83	517							70						1273
					1391	48
					71	69
					394	83
					91	239
					82	144
					111	271
					1086	316
					349
					84
