## Supplementary material for "A neural circuit linking two sugar sensors regulates satiety-dependent fructose drive in *Drosophila*": raw data for figure 3

### Sheet: Figure 3
		Preference Index											Interactions
	Figure 3B (left)	W1118 / Kirts	R70H05-Gal4 > Kirts	R70H05-Gal4 / W1118	W1118 / Kirts	R70H05-Gal4 > Kirts	R70H05-Gal4 / W1118	W1118 / Kirts	R70H05-Gal4 > Kirts	R70H05-Gal4 / W1118		Figure 3B (right)	W1118 / Kirts		R70H05-Gal4 > Kirts		R70H05-Gal4 / W1118		W1118 / Kirts		R70H05-Gal4 > Kirts		R70H05-Gal4 / W1118		W1118 / Kirts		R70H05-Gal4 > Kirts		R70H05-Gal4 / W1118
	Concentration	5 mM			50 mM			1 M				Tastant	fructose	D-glucose	fructose	D-glucose	fructose	D-glucose	fructose	D-glucose	fructose	D-glucose	fructose	D-glucose	fructose	D-glucose	fructose	D-glucose	fructose	D-glucose
		-0.21028	0.209756	0.565714	0.194777	0.691014	-0.202603	0.404943	0.27476	0.279188		Concentration	5 mM						50 mM						1 M
		-0.0574713	0.800786	-0.0352941	0.549894	0.463014	0.366667	-0.340122	0.459638	0.57265			169	259	124	81	137	38	549	370	1910	349	919	1386	739	313	798	454	504	284
		0.178218	0.758808	-0.212121	0.36092	0.798442	0.569231	0.28373	0.266094	0.358974			123	138	687	76	41	44	365	106	534	196	246	114	324	658	886	328	736	200
		-0.312169	0.633803	-0.13253	0.39021	0.805707	0.45	-0.0477454	0.358994	0.48244			119	83	1298	178	65	100	296	139	1847	207	51	14	647	361	885	513	636	300
		-0.146497	0.183486	0.558824	0.360526	0.628596	0.203704	-0.242424	0.669675	0.667674			130	248	406	91	36	47	497	218	1487	160	58	22	718	790	865	408	802	280
		-0.0367347	0.684478	0.290323	0.350515	0.543379	0.024911	0.155673	0.154023	0.190601			67	90	258	178	53	15	517	243	1925	439	130	86	375	615	925	183	828	165
		0.0825083	0.574194	0.041958	0.227679	0.376949	-0.143033	0.0782313	0.0657386	0.188251			118	127	993	186	80	44	262	126	1859	550	144	137	438	320	502	368	228	155
		-0.113821	0.527027	0.00719425	-0.128834	0.37028	-0.315385	-0.107001	-0.261733	0.187435			164	139	488	132	149	137	275	173	1810	819	698	931	317	271	689	604	445	304
		0.271255	0.210938	0.162562	0.0224719	0.580569	-0.160563	0.136771	0.319871	-0.787097			109	137	113	35	70	69	71	92	1125	517	89	171	676	838	409	699	567	388
		-0.0819672	-0.218935	0.148936	-0.08125	0.399521	-0.25256	-0.508265	-0.578947	-0.0335097			157	90	155	101	118	85	273	261	1334	354	149	206	507	385	817	421	66	554
		-0.0950226	0.612342	-0.763593	-0.0292887	0.627336	-0.129771	-0.156436	-0.435746	-0.26474			168	198	66	103	216	160	147	173	1170	502	219	367	319	860	184	690	548	586
		0.452055	0.540756	0.246667	-0.0511945	0.182073	-0.464413	0.0508744	-0.216968	-0.027566			100	121	1019	245	50	373	232	246	1524	349	57	74	476	1460	382	972	318	547
		-0.107527	0.113573	0.111111	-0.122	0.0660287	0.0978723	-0.0580781	-0.294437	-0.0182232			53	20	1446	431	374	226	139	154	844	584	301	823	426	584	563	875	829	876
		-0.0408922	0.38843	0.47561	-0.100616	0.552862		0.314482	-0.277419	0.043132			83	103	201	160	135	108	439	561	557	488	258	212	446	501	520	954	431	447
		0.15873		0.00296736	-0.192308	0.222222		-0.244582	-0.171081	0.277886			129	140	504	222	121	43	219	268	1153	332			767	400	504	891	786	721
		0.0758621		0.484746				-0.0909091	0.427198	-0.0666667			73	53			169	168	147	217	451	287			122	201	579	818	653	369
		0.0155039		-0.178571				-0.00527009	0.185113	-0.260173			78	67			219	76							400	480	1039	417	770	880
		0.109756		-0.193548				0.00904977	0.0861017				131	127			138	198							755	763	605	416	300	511
		-0.133333		0.0954774				-0.0534846	-0.0731422				91	73			100	148							669	657	801	674
								-0.295	-0.0543689				52	68			109	90							292	325	792	917
								-0.168688																	141	259	487	543
																									377	530
		Preference Index
	Figure 3D	W1118 / Kirts	R70H05-Gal4 > Kirts	R70H05-Gal4 / W1118	W1118 / Kirts	R70H05-Gal4 > Kirts	R70H05-Gal4 / W1118	W1118 / Kirts	R70H05-Gal4 > Kirts	R70H05-Gal4 / W1118	W1118 / Kirts	R70H05-Gal4 > Kirts	R70H05-Gal4 / W1118	W1118 / Kirts	R70H05-Gal4 > Kirts	R70H05-Gal4 / W1118
	Starvation	0 hr			8 hrs			16 hrs			24 hrs			30 hrs
		0.54386	-0.260771	0.424242	0.593817	0.133775	0.123967	-0.0625686	0.432343	0.553846	-0.296922	0.0875	0.484524	-0.0820265	0.00788955	-0.0709773
		-0.768116	0.196721	-0.0301508	-0.118012	0.13928	0.0455531	-0.217598	0.93925	0.159353	-0.0511217	0.556912	-0.566404	0.622613	0.643906	0.110132
		0.0657895	-0.22	-0.889344	0.0539846	0.465253	0.0362319	0.464508	0.312201	-0.0694184	0.55375	0.62853	0.0271493	0.354655	0.325105	0.204507
		-0.367816	-0.306533	-0.217778	-0.124717	0.0613155	0.41573	-0.514589	-0.306562	0.455369	0.0921986	0.183312	0.121375	-0.175092	-0.291092	0.318531
		-0.104478	0.177866	0.0714286	-0.554604	-0.263158	0.263158	-0.0559758	-0.262017	-0.0215175	0.10671	0.303538	-0.140638	-0.23532	0.130792	0.253839
		-0.174825	-0.333333	0.584746	-0.716535	0.425532	0.0691244	-0.176999	0.136416	-0.520938	0.0587204	0.109276	0.0582011	0.224739	0.887951	0.546072
		-0.333333	-0.203125	-0.722689	-0.314607	-0.556255	-0.0645161	0.171271	0.588037	-0.394322	-0.00910194	0.114167	-0.646209	0.414497	0.289179	0.952296
		0	0.583643	0.503876	0.623643	0.178645	-0.530864	0.176938	0.179814	-0.182497	0.304588	0.0873337	-0.28187	0.746257	0.679752	-0.434355
		0.369231	0.5625	-0.353234	0.737864	-0.477573	-0.17134	-0.193717	0.207575	0.201754	-0.0385757	-0.870871	-0.278796	-0.122416	0.136747	0.809859
		-0.0131579	0.821012	0.496296	0.893536	-0.0586797	0.641647	-0.688654	0.728766	-0.779661	0.630318	-0.198665	-0.206404	0.563863	-0.43881	-0.666441
		-0.714286	0.263708	0.04	-0.236364	-0.140039	0.0305914	0.642329	-0.293814	0.853774	0.448567	0.569854	-0.348733	-0.277962	-0.0980184	-0.521127
		0.154882	0.228571	0.18	0.04	0.008	0.0474383	0.598596	0.574395	0.216672	0.45319	-0.341736	0.598586	-0.0886076	-0.0801295	0.303689
		0.0851064	-0.720588	0.659864	-0.0485437	-0.522613	0.454149	-0.0310127	0.520752	-0.996591	0.418838	0.164357	-0.267182	-0.251448	0.588129	-0.500345
		-0.101449	0.305263	0.23741	-0.836735	-0.236842	-0.0828026	-0.322835	0.987941	0.2527	0.389816	0.459016	0.477715	-0.514659	0.399572	0.988285
		0.15873	-0.508475	-0.341176	-0.564356	-0.251721	0.357466	-0.0671937	0.251814	-0.194444	0.583535	0.589785	-0.0461237	0.504389	-0.0782123	-0.20365
		-0.0833333	0.372549	-0.393939	-0.367442	0.0276423	-0.428571	0.236593	0.360988	0.100629	0.527004	0.808062	0.202694	0.246926	0.184361	0.0413836
		0.457627	0.758755	0.0333333	-0.145497	-0.24431	0.346734	0.0414313	0.310646	-0.0808356	0.548428	0.652689	0.532467	0.620358	0.62069	0.830878
		0.165048	0.0356295	0.625	-0.806897	0.0455841	-0.592357	-0.231772	0.646457	0.0938338	-0.0546265	0.0867419	0.312391	0.66422	-0.00287238	0.564428
		-0.755102	0.29505	-0.2	-0.197011	0.247106	-0.320755	0.484794	-0.0254799	0.198061	0.781799	-0.140943	0.379747	0.777159	-0.267237	0.26935
		-0.208661	-0.245714	-0.833333	0.03125	-0.129676	-0.166667	0.0262069	-0.205258	0.747339	-0.0515236	0.0379523	0.0646526	0.962471	0.822877	0.382831
		0.0588235	-0.409836	0.428571	-0.0291262	0.477113	-0.398374	0.0347003	0.278932	-0.523404	0.87531	0.537572	-0.0646766	0.527358	0.648671	0.374841
		0.5	-0.725191	0.129412	-0.256724	-0.324357		-0.340557	0.33628	0.0230769	-0.0271021	0.405741	0.20102	0.331832	0.756611	0.0431548
		-0.516667	-0.539568	-0.0909091	0.239669	0.86639		0.246537	0.277778	-0.0650888	-0.650486	-0.0491803	0.427288	0.173208	0.627841	0.295343
		0.5	0.612903	0.714286	-0.387097	0.154676		-0.539683	0.93301	-0.568849	0.212329	0.191349	0.479828	0.906217	0.422401	0.413576
		-0.484163	0.625	0.8125	0.278912	0.182759		0.026764	-0.344892	-0.495119	0.59565	0.648447	-0.16	0.16707	0.438104	0.784383
		0.340206	-0.130435	-0.87234	-0.56338	-0.148883		-0.258621	0.169266	-0.396194	0.267423	0.413809	0.488491	0.856354	0.448311	0.415116
		-0.960784	0.128405	-0.178295	0.142857	0.728964		-0.418994	0.544828	-0.931878	0.446721	0.409898	-0.0206897	0.562904	-0.464381	0.76536
		0.302326	0.261905	-0.0909091	-0.101449	0.538462			0.416724	-0.341607	0.277778	0.231195	0.188487	0.511406	0.38136	0.716377
		0.348837	-0.0377359	-0.432624	0.131086	0.389908			-0.201558		0.0253411	-0.341914	-0.205333	0.725701	0.936987	0.0535193
		0.278689	-0.0748031	0.397727	0.0526767	0.213178			-0.0317139		-0.0526316	0.345957	0.674339	0.666521		0.807542
		0.325714	0.121739		-0.190184						0.315143	0.572917	-0.0953679	0.378151		0.540153
		-0.267176	-0.184751										-0.0337838			0.557325
			-0.666667										0.143662			0.540204
			-0.172161										0.379268			0.531776
			0.145889													0.582671
			0.161905
		Preference Index					Interactions
	Figure 3E (left)	W1118 / UAS-Glut1 RNAi28645	R70H05-Gal4 > UAS-Glut1 RNAi28645	R70H05-Gal4 / W1118		Figure 3E (right)	W1118 / UAS-Glut1 RNAi28645		R70H05-Gal4 > UAS-Glut1 RNAi28645		R70H05-Gal4 / W1118
		0.12876	0.641667	0.0544747		Tastant	fructose	D-glucose	fructose	D-glucose	fructose	D-glucose
		-0.361858	0.619583	0.57661			469	362	197	43	271	243
		0.572881	0.259953	0.517544			261	557	1439	338	1065	286
		0.0961039	0.692519	0.516874			464	126	269	158	865	275
		0.441227	0.772182	0.000874891			211	174	1233	224	427	136
		-0.548673	0.413681	0.397802			423	164	739	95	572	571
		0.219178	0.103578	-0.36971			51	175	217	90	318	137
		0.65974	0.631206	0.224121			267	171	586	476	283	615
		0.0196078	0.411141	0.0645724			639	131	1035	234	609	386
		-0.0707071	0.446887	0.0663765			78	75	532	222	610	536
		0.292776	0.709152	0.539281			322	371	395	151	490	429
		-0.103774	0.358629	-0.0351438			170	93	2045	348	578	173
		0.41555	0.780712	0.349754			95	117	1665	786	755	810
		0.360489	0.917577	-0.0630252			264	109	1551	191	137	66
		0.634997	0.856725	0.0757576			334	157	1931	83	223	253
		0.17096	0.625857	-0.241803			1196	267	1270	98	284	244
		0.138965	0.394892	0.075			250	177	830	191	185	303
		-0.147059	0.95112	-0.343456			418	316	355	154	215	185
		0.0478998	0.765402	-0.522923			232	312	479	12	454	929
			0.181766	0.233788			711	646	2536	337	333	1063
			0.205158	0.087146					1037	718	723	449
			0.725679						514	339	499	419
			0.659784						1969	313
									844	173
		Preference Index					Interactions
	Figure 3F (left)	W1118 / UAS-HexC RNAi57404	R70H05-Gal4 > UAS-HexC RNAi57404	R70H05-Gal4 / W1118		Figure 3F (right)	W1118 / UAS-HexC RNAi57404		R70H05-Gal4 > UAS-HexC RNAi57404		R70H05-Gal4 / W1118
		0.459588	0.748158	0.129042		Tastant	fructose	D-glucose	fructose	D-glucose	fructose	D-glucose
		-0.015299	0.450237	0.353038			921	341	1305	188	1868	1441
		0.528785	0.45961	-0.0834977			354	365	306	116	412	197
		0.18254	0.589189	0.0632716			717	221	524	194	697	824
		0.626822	0.60829	0.286738			149	103	441	114	689	607
		0.445274	0.769178	0.332029			837	192	776	189	718	398
		0.588554	0.731707	0.591863			581	223	1280	167	1362	683
		0.517778	0.652561	0.206522			1027	266	852	132	2465	632
		-0.120833	0.84929	0.520799			683	217	371	78	555	365
		0.13449	0.394803	0.440222			211	269	2994	244	1828	576
		-0.614892	0.662289	0.00265252			1046	798	832	361	777	302
		0.675787	0.736074	0.0554926			331	1388	886	180	945	940
		-0.159348	0.890239	0.139971			1623	314	1309	199	466	417
		0.427957	0.158809	0.19801			335	462	2256	131	1580	1192
		0.162242	0.610365	0.206361			332	133	467	339	1204	806
			0.565647	0.215124			591	426	839	203	1669	1098
			0.637576	0.271162					793	220	466	301
			0.530172						1351	299	443	254
									1065	327
