## Supplementary material for "A neural circuit linking two sugar sensors regulates satiety-dependent fructose drive in *Drosophila*": raw data for figure 4

### Sheet: Figure 3
		Amplitude				Frequency (Hz)
	Figure 4F	R70H05-Gal4 > UAS-GCaMP6f	R70H05-Gal4 > UAS-GCaMP6f; R72A10-LexA > LexAop-tnt		Figure 4H	R70H05-Gal4 > UAS-GCaMP6f	R70H05-Gal4 > UAS-GCaMP6f; R72A10-LexA > LexAop-tnt
	Condition	Fed	Fed		Condition	Fed	Fed
		52.51	15.83			0.045	0
		59.06	23.57			0.053	0.061
		50.09	11.48			0	0
		46.54	12.02			0.057	0
		34.88	19.8			0.0547	0
		27.79	21.25			0.0579	0
		28.33	24.76			0.0604	0.079
		45.88	18.82			0	0
		126.03	20.3			0.0936	0
		57.41	23.23			0.062	0
		36.33	32.69			0	0.0447
		19.21	27.32			0	0.0926
		31.09	20.52			0	0
		28.28	18.959			0.0868	0
		24.32	17.737			0.088	0
		80.649	22.43			0.0766	0
		103.219	52.0651			0.0661	0.0812
		88.745	16.875			0.0727	0
		47.0323	13.156			0.06177	0
		69.474	53.689			0.108	0.0564
		56.478	58.163			0.0714	0
		64.7254	40.735			0.067	0
		65.918	58.932			0.0964	0
			73.619				0.0797
			45.864				0
