## Supplementary material for "A neural circuit linking two sugar sensors regulates satiety-dependent fructose drive in *Drosophila*": raw data for figure 5

### Sheet: Figure 5
		Preference Index					Interactions
	Figure 5A (left)	W1118 / Kir2.1	SLP-AB-split > Kir2.1	SLP-ABL-split / W1118		Figure 5A (right)	W1118 / Kir2.1		SLP-AB-split > Kir2.1		SLP-AB-split / W1118
		0.0495049	0.529218	0.246106		Tastant	fructose	D-glucose	fructose	D-glucose	fructose	D-glucose
		-0.0269006	0.455371	0.466276			583	528	1858	572	600	363
		0.651636	0.698198	0.462729			416	439	481	180	500	182
		0.299669	0.445454	0.486577			934	197	1508	268	520	191
		0.0927835	0.619325	0.440514			785	423	795	305	886	306
		0.0379747	0.918413	0.295181			410	380	1391	327	448	174
		-0.105546	0.685714	0.258903			500	618	2563	109	645	351
		-0.0885781	0.377309	0.251613			391	467	1062	198	654	385
		-0.249612	0.407994	0.42963			530	524	783	354	388	232
		-0.000981354	0.59046	0.0712303			242	403	1867	785	386	154
		0.540741	0.840632	0.365586			509	510	1367	352	579	502
		0.0646552	0.794107	0.0471092			728	217	2795	242	1369	636
		0.546607	0.617986	-0.196078			741	651	2405	276	978	890
			0.477257				1037	304	2033	480	533	793
									2176	770
		Preference Index					Interactions
	Figure 5B (left)	W1118 / UAS-VglutRNAi40485	SLP-AB-split > UAS-VglutRNAi40927	SLP-AB-split / W1118		Figure 5B (right)	W1118 / UAS-VglutRNAi40485		SLP-AB-split > UAS-VglutRNAi40485		SLP-AB-split / W1118
		-0.113402	0.407625	0.115473		Tastant	fructose	D-glucose	fructose	D-glucose	fructose	D-glucose
		0.484444	0.252994	-0.259259			215	270	240	101	483	383
		0.22831	0.512605	0.394472			835	290	837	499	230	391
		-0.0585859	0.783895	-0.337969			269	169	810	261	555	241
		0.139258	0.0464396	0.156794			233	262	1296	157	238	481
		-0.504202	-0.212233	0.218182			814	615	507	462	166	121
		-0.0317003	0.494118	-0.0214286			59	179	425	654	67	43
		-0.161372	0.659945	0.201018			168	179	127	43	137	143
		-0.083503	0.864442	0.173432			660	914	1523	312	236	157
		0.819743	0.535302	0			225	266	894	65	159	112
		0.278396	-0.267666	-0.044405			636	63	598	181	136	136
		0.307692	0.720197	0.605106			574	324	342	592	269	294
		0.39083	0.590346	0.442308			731	387	1746	284	943	232
		0.178019	0.346715	-0.128889			637	279	1285	331	75	29
		-0.106893	-0.382812	-0.0150376			1029	718	369	179	294	381
		-0.284497	0.722659	-0.768531			894	1108	79	177	131	135
		0.147445		-0.288189			630	1131	2410	388	89	680
		-0.283048		-0.720339			786	584			226	409
				0.639344			461	825			132	812
											450	99
		Preference Index					Interactions
	Figure 5C (left)	W1118 / UAS-GluClaRNAi53356	FB-split > UAS-GluClaRNAi53356	FB-split / W1118		Figure 5C (right)	W1118 / UAS-GluClaRNAi53356		FB-split > UAS-GluClaRNAi53356		FB-split / W1118
		-0.105714	0.402504	0.2218		Tastant	fructose	D-glucose	fructose	D-glucose	fructose	D-glucose
		0.121951	0.6	-0.262222			313	387	392	167	482	307
		0.395664	0.637022	-0.0802348			115	90	624	156	166	284
		0.43125	0.259067	0.349177			515	223	2034	451	235	276
		-0.289474	0.433798	0.0352369			458	182	486	286	738	356
		0.28113	0.702407	0.039548			243	441	823	325	426	397
		0.615424	0.759788	0.368324			998	560	389	68	184	170
		0.152628	0.838461	0.412054			1592	379	1326	181	743	343
		0.681453	0.689468	0.0504451			910	669	239	21	574	239
		0.517241	0.811209	0.348511			1990	377	778	143	531	480
		0.181208	0.231884	0.0878378			1870	595	614	64	770	372
		0.00965517	0.866261	0.329578			352	244	340	212	161	135
		0.225962	0.402985	0.0298851			366	359	307	22	944	476
		0.0819672	0.484769	0.291507			255	161	141	60	224	211
			0.223947	-0.152406			132	112	853	296	844	463
				0.793633					276	175	317	431
				0.0684932							817	94
				0.166181							156	136
				0.376744							400	286
											444	201
		Amplitude					Frequency (Hz)
	Figure 5D (left)	R70H05-Gal4 > UAS-GCaMP6f	R70H05-Gal4 > UAS-GCaMP6f, UAS-GluCla RNAi53356			Figure 5D (right)	R70H05-Gal4 > UAS-GCaMP6f	R70H05-Gal4 > UAS-GCaMP6f, UAS-GluCla RNAi53356
	Condition	Fed	Fed			Condition	Fed	Fed
		25.382	32.02				0.0492	0
		42.77	36.03				0.0692	0.06
		79.127	87.5				0.11269	0.059
		20.443	24.8				0.05807	0
		82.845	20.766				0.0756	0
		71.6581	34.57				0.072398	0.053
		28.425	47.03				0	0.061
		17.852	24.97				0.0233	0.063
		57.7382	36.4				0.06827	0.033
		68.92	10.32				0.055	0
		62.005	21.719				0.0762	0
		41.379	10.821				0.076007	0
		13.767	18.705				0.0609	0
		49.3899	40.6304				0.06019	0.0634
		79.773	16.345				0.1407	0.0611
		66.7437	55.913				0.0852	0.087
		45.316	58.7991				0	0.082
		79.351	19.128				0.05746	0
			57.4003					0.066
			37.952					0.022
