## Supplementary material for "A neural circuit linking two sugar sensors regulates satiety-dependent fructose drive in *Drosophila*": raw data for figure 6

### Sheet: Figure 6
		Preference Index					Interactions
	Figure 6A (left)	W1118 / UAS-sNPFRNAi25867	FB-split > UAS-sNPFRNAi25867	FB-split / W1118		Figure 6A (right)	W1118 / UAS-sNPFRNAi25867		FB-split > UAS-sNPFRNAi25867		FB-split / W1118
		-0.217514	0.514632	0.295533		Tastant	fructose	D-glucose	fructose	D-glucose	fructose	D-glucose
		0.588177	0.640212	0.150101			277	431	1061	340	377	205
		0.536137	0.0396427	0.0538117			1612	418	155	34	567	419
		0.101243	0.470199	0.280547			1169	353	931	860	235	211
		0.413894	-0.347771	0.420588			310	253	333	120	655	368
		0.103565	0.52	0.320755			1211	502	256	529	966	394
		0.400868	0.353448	0.340425			325	264	171	54	1330	684
		0.646558	0.455696	0.412511			484	207	157	75	315	155
		-0.0110679	0.0795699	0.170294			2320	498	230	86	1558	648
		0.66369	-0.0766962	-0.0806916			1653	1690	251	214	457	324
		-0.0623377	0.873979	-0.389027			559	113	313	365	319	375
		0.0893471	0.263636	0.530522			361	409	2409	162	245	557
		0.404227	0.0234987	0.148374			634	530	417	243	1379	423
		0.405655	-0.59596	0.626822			2093	888	196	187	565	419
			0.427332	0.0154525			1218	515	60	237	279	64
			0.0829694	-0.126667					329	132	230	223
			0.232727	-0.158055					248	210	262	338
			0.465649						339	211	277	381
									672	245
		Preference Index					Interactions
	Figure 6B (left)	W1118 / UAS-TkRNAi25800	FB-split > UAS-TkRNAi25800	FB-split / W1118		Figure 6B (right)	W1118 / UAS-TkRNAi25800		FB-split > UAS-TkRNAi25800		FB-split / W1118
		-0.0573848	0.226667	0.339967		Tastant	fructose	D-glucose	fructose	D-glucose	fructose	D-glucose
		0.275862	0.639134	-0.315412			501	562	552	348	1212	597
		0.173014	0.800512	0.402235			370	210	1022	225	382	734
		0.317808	0.0472915	0.429603			539	380	1760	195	753	321
		0.152639	0.85118	0.187988			962	498	609	554	396	158
		0.116022	0.367956	0.185813			404	297	1020	82	989	676
		-0.13659	0.333333	0.0948795			303	240	619	286	769	528
		0.209003	0.178295	0.463338			433	570	506	253	727	601
		0.267809	0.84506	0.145013			940	615	304	212	938	344
		0.25104	0.402399	0.0821256			703	406	3763	316	1366	1020
		-0.12444	0.986616	0.115312			902	540	643	274	672	570
		0.15568	0.94247	0.316199			489	628	2078	14	590	468
		0.71558	0.900799	0.355263			412	301	4727	140	845	439
		0.325346	0.562025	-0.00280112			947	157	2261	118	412	196
		-0.038961	0.853636	0.5			719	366	617	173	534	537
		0.165863	0.740413	0.144008			333	360	2039	161	375	125
		0.213699	0.722304				1209	865	885	132	568	425
		-0.0875233	0.965636				443	287	583	94
		0.446945					245	292	2002	35
		0.261364					450	172
							555	325
