## Supplementary material for "A neural circuit linking two sugar sensors regulates satiety-dependent fructose drive in *Drosophila*": raw data for figure 7

### Sheet: Figure 6
		Preference Index					Interactions
	Figure 7A (left)	W1118 / UAS-TkR99D RNAi27513	Gr43a-Gal4,Cha-Gal807.4kb > UAS-TkR99D RNAi27513	Gr43a-Gal4,Cha-Gal807.4kb / W1118		Figure 7A (right)	W1118 / UAS-TkR99D RNAi27513		Gr43a-Gal4,Cha-Gal807.4kb > UAS-TkR99D RNAi27513		Gr43a-Gal4,Cha-Gal807.4kb / W1118
		-0.114679	0.570164	0.0846024		Tastant	fructose	D-glucose	fructose	D-glucose	fructose	D-glucose
		-0.0609555	0.252492	0.035545			193	243	621	170	641	541
		0.44012	0.287805	0.218716			285	322	754	450	437	407
		0.134752	0.341207	0.512397			481	187	528	292	560	359
		0.334099	0.188264	-0.0973236			880	671	511	251	366	118
		0.0677778	0.687198	-0.351196			581	290	486	332	371	451
		0.0832073	0.941842	-0.26178			1922	1678	1397	259	339	706
		0.0692588	0.277689	0.173745			358	303	1202	36	141	241
		0.123762	0.303835	-0.28002			440	383	398	225	304	214
		0.376147	0.452954	-0.487073			454	354	221	118	1409	2505
		0.0175439	0.56129	-0.0543872			525	238	664	250	744	2157
		0.541711	0.182979	0.498965			203	196	121	34	652	727
		0.182013	0.219464	-0.327059			730	217	139	96	362	121
		0.500637	0.186296	0.275964			552	382	614	393	286	564
		0.263547	0.627162	-0.210412			589	196	1385	950	215	122
		0.250338	0.630504	0.209003			513	299	1270	291	182	279
		0.478495	0.708087	0.272727			462	277	2833	642	188	123
		0.6686	0.878453	0.00990099			550	194	1299	222	280	160
			0.520379	0.0948276			1007	200	850	55	765	750
			0.771	0.550562					802	253	1524	1260
			0.714286	0.617761					1887	244	759	220
				-0.08					1002	167	1676	396
				-0.545455							437	513
				-0.319567							265	901
				-0.115556							346	671
				-0.556772							199	251
											162	569
		Preference Index					Interactions
	Figure 7B (left)	W1118 / UAS-TkR86C RNAi31884	Gr43a-Gal4,Cha-Gal807.4kb > TkR86C RNAi31884	Gr43a-Gal4,Cha-Gal807.4kb / W1118		Figure 7B (right)	W1118 / UAS-TkR86C RNAi31884		Gr43a-Gal4,Cha-Gal807.4kb > TkR86C RNAi31884		Gr43a-Gal4,Cha-Gal807.4kb / W1118
		0.344029	-0.306122	0.494077		Tastant	fructose	D-glucose	fructose	D-glucose	fructose	D-glucose
		0.49459	-0.110749	-0.0824074			377	184	51	96	1072	363
		0.517297	0.505119	0.363661			967	327	273	341	991	1169
		0.0324324	-0.443038	0.230769			943	300	441	145	2548	1189
		0.37	0.389011	0.356132			191	179	44	114	1528	955
		0.303408	0.0344828	-0.550751			548	252	316	139	1150	546
		-0.311047	0.484848	0.452055			784	419	105	98	374	1291
		0.508567	-0.0413669	-0.0409836			237	451	392	136	265	100
		-0.309091	-0.230352	0.151163			1937	631	533	579	117	127
		-0.180952	-0.667205	-0.617724			57	108	142	227	198	146
		0.0445633	-0.233918	-0.846482			129	186	103	516	440	1862
		0.62949	-0.269231	0.597122			293	268	131	211	36	433
		-0.216773	0.783019	0.386692			431	98	95	165	222	56
		0.00943396	-0.154286	0.258824			551	856	378	46	719	318
		0.00543478		-0.371303			214	210	148	202	107	63
		0.0106572		0.0153846			185	183			287	626
		0.150215		-0.544554			569	557			132	128
		0.225589					268	198			92	312
		0.00914634					364	230
							331	325
