## Supplementary material for "A neural circuit linking two sugar sensors regulates satiety-dependent fructose drive in *Drosophila*": raw data for figure 8

### Sheet: Figure 8
		Preference Index					Interactions
	Figure 8A (left)	W1118 / Kirts	Gr43a-Gal4,Cha-Gal807.4kb > Kirts	Gr43a-Gal4,Cha-Gal807.4kb / W1118		Figure 8A (right)	W1118 / Kirts		Gr43a-Gal4,Cha-Gal807.4kb > Kirts		Gr43a-Gal4,Cha-Gal807.4kb / W1118
		-0.770492	-0.523968	-0.164216		Tastant	fructose	D-glucose	fructose	D-glucose	fructose	D-glucose
		0.877441	0.386067	-0.0434783			35	270	571	1828	341	475
		0.0412088	-0.642384	-0.21873			1394	91	1542	683	473	516
		0.725696	-0.708419	-0.000549149			379	349	162	744	609	950
		0.0722733	-0.683626	-0.423077			2636	419	426	2496	910	911
		0.373737	-0.628205	-0.258037			408	353	541	2879	375	925
		0.225049	-0.521701	0.290171			272	124	348	1524	877	1487
		-0.140655	-0.274209	0.0667461			313	198	1080	3436	1096	603
		0.415385	0.233571	-0.396825			223	296	1514	2658	895	783
		0.598551	-0.766372	-0.174387			276	114	1558	968	380	880
		-0.103596	0.18617	0.155135			2648	665	330	2495	909	1293
		0.744714	-0.747668	0.00252101			835	1028	1115	765	793	580
		0.327381	-0.762646	0.215316			1114	163	284	1967	1193	1187
		-0.272103	-0.648777	0.357314			669	339	244	1812	1095	707
		0.316576	-0.352015	-0.0442992			424	741	481	2258	566	268
		0.691537	-0.577616				1938	1006	1769	3691	658	719
		-0.121258					3038	554	785	2932
		0.0998843					587	749
		-0.154969					1426	1167
							608	831
		Preference Index					Interactions
	Figure 8B (left)	Gr43a-Gal4,Cha-Gal807.4kb / UAS-CsChrimson				Figure 8B (right)	Gr43a-Gal4,Cha-Gal807.4kb / UAS-CsChrimson
	Retinal	no	yes			Retinal	no		yes
		-0.0888889	-0.169231			Side	light	non light	light	non light
		-0.358974	0.319444				82	98	108	152
		-0.173653	0.270936				25	53	190	98
		0.0909091	0.607676				69	98	129	74
		-0.358974	0.640816				54	45	754	184
		-0.0720721	0.671642				25	53	402	88
		-0.28	0.545455				103	119	280	55
		-0.319149	-0.246231				27	48	85	25
		0.117647	0.583333				80	155	75	124
		0.0422535	-0.0547945				190	150	95	25
		-0.0892019	0.655555				74	68	69	77
		-0.815951	0.680556				97	116	149	31
		0.384615	0.6				15	148	121	23
		-0.414634	0.645161				297	132	76	19
		0.609428	-0.121951				60	145	102	22
		0.101796	0.644444				239	58	90	115
		-0.375	0.598706				92	75	296	64
		-0.173913	0.428571				15	33	247	62
		0.381818	0.221739				19	27	125	50
		0.0837989	0.631579				114	51	281	179
		0.444444	0.112861				97	82	62	14
		0.319838	0.274939				273	105	212	169
		0.382716	0.323809				163	84	262	149
		0.22093	0.102041				112	50	139	71
		0.27957	-0.04375				105	67	135	110
		0.183099	-0.126904				119	67	153	167
		-0.253333	0.631579				84	58	86	111
		0.254019	0.574468				28	47	62	14
		-0.685185	0.833333				195	116	222	60
		0.293233	0.17037				34	182	209	19
		0.405797	0.780952				258	141	79	56
		0.619835	0.479319				194	82	374	46
		-0.177305	0.306329				98	23	304	107
		0.0686275	0.924528				58	83	516	274
		0.132791	0.192308				109	95	459	18
		0.027027	0.533945				209	160	217	147
		0.671233	0.431718				95	90	418	127
		0.385714	0.154185				305	60	325	129
		-0.0594901	0.468531				194	86	262	192
		-0.761905	0.377049				166	187	105	38
		0.00286533					10	74	84	38
							175	174
