## Supplementary material for "A neural circuit linking two sugar sensors regulates satiety-dependent fructose drive in *Drosophila*": raw data for figure S2

### Sheet: Figure S2
		Amplitude				Frequency (Hz)				Amplitude				Frequency (Hz)				Amplitude				Frequency (Hz)
	Figure S2A (left)	FB split > UAS-GCaMP6f	FB split > UAS-GCaMP6f		Figure S2A (right)	FB split > UAS-GCaMP6f	FB split > UAS-GCaMP6f		Figure S2B (left)	FB split > UAS-GCaMP6f	FB split > UAS-GCaMP6f		Figure S2B (right)	FB split > UAS-GCaMP6f	FB split > UAS-GCaMP6f		Figure S2C (left)	FB split > UAS-GCaMP6f	FB split > UAS-GCaMP6f		Figure S2C (right)	FB split > UAS-GCaMP6f	FB split > UAS-GCaMP6f
	Condition	Fed	30 hrs starved		Condition	Fed	30 hrs starved		Condition	Fed	30 hrs starved		Condition	Fed	30 hrs starved		Condition	Fed	30 hrs starved		Condition	Fed	30 hrs starved
		110.568	96.024			0.0581	0			112.746	72.951			0.0597	0.0511			56.664	43.252			0	0
		135.98	38.418			0.0606	0			153.532	16.939			0.0769	0			148.739	37.274			0.129	0
		33.671	16.435			0.0169	0			50.518	28.374			0.064	0			42.162	25.595			0	0
		41.333	29.529			0.0582	0			98.77	33.1506			0.0753	0			78.452	36.825			0.0604	0
		62.212	36.1191			0.147	0			57.864	20.567			0.22006	0			62.765	43.472			0.2723	0
		126.053	84.195			0.0561	0.0524			110.116	80.357			0.1258	0.0704			192.178	71.987			0	0
		34	17.61			0	0			98.379	36.0759			0.062	0			39.92	31.257			0.0585	0
			23.8601				0			38.19	17.0922			0.054	0			29.51	35.0141			0	0.0408
		26.46	33.443			0	0			34.99	24.691			0	0.03906			37.154	35.606			0	0.03611
		25.42	34.0129			0	0			43.66	30.336			0.0665	0.0655			45.5	77.235			0.0721	0.0721
		28.8	15.998			0	0			39.72	41.702			0	0.0657				57.753				0.0652
			42.0103				0			54.465	50.584			0.09956	0			43.3806	63.638			0.116	0
		141.401	108.556			0	0			166.549	123.642			0.0845	0.0705			159.252	97.873			0.251	0.0369
		86.661	16.4907			0	0			84.489	33.9733			0.0683	0			65.643	34.1489			0.09158	0
		75.754	16.618			0.0626	0			104.63	33.167			0.0679	0			138.507	23.9979			0.1586	0
		18.0134	111.51			0.10017	0.0439			57.393	81.3244			0.0911	0			48.125	71.737			0	0
		Labellar PER in response to D-glucose														Labellar PER in response to fructose
	Figure S4D (left)	W1118 / Kirts				R70H05-Gal4 > Kirts				R70H05-Gal4 / W1118					Figure S4D (right)	W1118 / Kirts				R70H05-Gal4 > Kirts				R70H05-Gal4 / W1118
	Concentration D-glucose	0 mM	5 mM	50 mM	1000 mM	0 mM	5 mM	50 mM	1000 mM	0 mM	5 mM	50 mM	1000 mM		Concentration fructose	0 mM	5 mM	50 mM	1000 mM	0 mM	5 mM	50 mM	1000 mM	0 mM	5 mM	50 mM	1000 mM
			1	1	1		0	0	1		0	0	1				0	1	1		0	1	1		0	1	1
			0	1	1		0	0	1		1	1	1				0	1	1		1	1	1		0	0	1
			0	1	1		0	0	1		0	0	1				0	0	1		0	0	1		0	0	1
			0	1	1		0	0	1		0	0	1				0	0	1		0	1	1		0	0	1
			1	1	1		0	0	1		0	0	1				1	1	1		0	0	1		0	1	1
			0	0	1		0	0	1		0	0	1				0	0	1		0	0	1		0	1	1
			0	0	1		0	0	1		0	0	1				0	0	1		0	1	1		0	0	1
			0	1	1		1	0	1		0	0	1				0	1	1		0	0	1		0	1	1
			1	1	1		0	1	1		0	0	1				1	1	1		0	1	1		0	1	1
			0	1	1		1	1	1		0	0	1				0	1	1		0	0	1		0	1	1
			0	0	1		0	1	1		0	1	1				0	0	1		0	0	1		0	1	1
			0	0	1		0	0	1		0	1	1				0	1	1		0	0	1		0	1	1
			0	1	1		0	0	1		0	0	1				0	1	1		0	1	1		0	0	1
		0	1	0	1	0	0	1	1		0	0	1				0	0	1		1	1	1	0	0	1	1
		0	0	0	1	0	1	0	1	0	0	1	1				0	0	1	0	0	1	1	0	0	1	1
		0	0	1	1	0	0	0	1	0	1	1	1			0	1	1	1	1	1	1	1	0	0	0	1
		0	1	1	1	0	0	0	1	0	0	0	1			0	0	0	1	0	0	1	1	0	0	0	1
		0	0	0	1	1	0	1	1	1	1	0	1			0	0	1	1	0	0	1	1	0	0	0	1
		0	0	0	1	0	0	0	1	0	1	1	1			0	0	0	1	0	0	0	1	0	0	0	1
		1	0	0	1	0	0	0	1	1	0	0	1			0	0	0	1	0	0	0	1	0	0	0	1
		0	0	0	1	0	0	0	1	0	0	0	1			1	0	1	1	0	0	0	1	0	0	0	1
		1	1	0	1	0	0	1	1	0	0	0	1			0	0	0	1	0	0	0	1	1	1	1	1
		0	1	1	1	0	0	0	1	0	0	0	1			0	0	1	1	0	0	0	1	0	0	0	1
		0	0	0	1	0	0	0	1	0	0	1	1			1	0	1	1	0	0	1	1	0	0	0	1
		0	0	0	1	0	0	0	1	0	0	0	1			0	1	1	1	0	0	0	1	0	1	1	1
		0	0	0	1	1	1	1	1	0	0	0	1			0	0	0	1	0	1	1	1	0	0	0	1
		0	0	0	1	0	0	1	1	0	0	0	1			0	0	0	1	0	0	1	1	0	0	1	0
		0	0	0	1	0	0	0	1	1	0	0	1			0	0	0	1	0	1	0	1	0	0	1	0
		0	1	1	1	0	1	0	1	0	0	0	1			0	0	1	1	0	0	1	1	0	1	0	0
		0	0	0	1	0	0	0	1	0	0	0	1			0	1	0	1	0	0	1	0	0	0	0	1
		0	1	0	1	0	0	1	1	0	0	0	1			1	1	1	1	0	0	1	1	0	0	0	1
		0	1	0	1	0	0	0	1	0	1	1	1			0	0	1	1	0	0	0	1	0	1	1	1
		0	0	0	1	0	0	0	1	0	1	1	1			0	0	0	1	0	0	0	1	0	0	1	1
		0	0	1	1	0	0	1	1	0	0	0	1			0	0	1	1	0	1	1	1	0	0	0	1
		1	0	0	1	0	0	1	1	0	0	0	0			0	1	1	1	0	0	0	1	0	0	0	1
		0	0	0	1	0	0	0	1	0	0	1	1			0	0	0	1	0	0	1	1	0	1	1	1
		0	0	1	1	0	0	1	1	0	0	1	1			0	0	0	1	0	0	0	1	0	0	1	1
		0	0	1	1	0	0	0	1	0	0	0	1			0	0	0	1	0	0	1	1	0	0	0	1
		0	0	0	1	0	0	0	1	0	1	0	1			0	0	1	1	0	0	0	1	0	0	0	1
		0	1	0	1	0	0	1	1	0	1	0	0			0	0	1	1	0	1	1	1	0	0	0	1
		0	1	1	1	0	0	0	1	1	0	0	1			0	0	1	1	0	0	0	1	0	0	0	1
		0	0	1	1	0	0	1	1	0	0	0	1			0	0	1	1	0	0	0	1	0	1	0	1
		0	0	0	1	0	0	0	1	1	0	0	1			0	1	0	1	0	0	1	1	0	0	1	1
		0	0	0	1	0	1	0	1	0	0	1	1			0	0	1	1	1	0	1	1	0	0	1	1
		0	0	0	1	0	0	0	1	0	0	0	1			0	0	0	1	0	1	0	1	0	0	0	1
		1	0	0	1	0	1	1	1	0	1	1	1			0	1	1	0	0	0	0	1	0	0	1	1
		0	0	0	1	0	1	1	1	0	1	1	1			0	0	0	1	0	0	0	1	0	1	0	1
		0	0	0	1	0	0	0	1	0	0	0	1			0	0	0	1	0	1	1	1	0	0	0	1
		0	1	1	1	0	0	0	1	0	0	0	1			0	0	0	1	0	0	0	1	1	0	1	1
		0	0	1	1	0	0	0	1	0	0	1	1			0	0	1	1	1	1	0	1	0	1	0	0
		0	0	0	1	0	1	0	1	0	1	0	1			0	1	0	1	0	0	1	1	0	0	0	1
		0	1	0	1	0	0	1	1	0	0	0	1			0	0	1	1	0	0	1	1	0	0	1	1
		0	0	0	1	1	0	1	1	0	0	0	1			0	0	0	1	0	0	1	1	0	0	0	1
						0	0	0	1	0	0	0	1			0	0	1	1	0	0	0	1	0	0	0	1
						0	0	1	1	0	0	1	1			1	1	1	1	0	0	1	1
						0	0	0	1	0	0	1	1			0	0	1	1	0	0	0	1
										1	0	1	1			0	1	0	1	0	1	1	1
										0	0	0	1			0	1	1	1
										0	0	1	1
		Labellar PER in response to D-glucose														Labellar PER in response to fructose
	Figure S4E (left)	W1118 / Kirts				R70H05-Gal4 > Kirts				R70H05-Gal4 / W1118					Figure S4E (right)	W1118 / Kirts				R70H05-Gal4 > Kirts				R70H05-Gal4 / W1118
	Concentration D-glucose	0 mM	5 mM	50 mM	1000 mM	0 mM	5 mM	50 mM	1000 mM	0 mM	5 mM	50 mM	1000 mM		Concentration fructose	0 mM	5 mM	50 mM	1000 mM	0 mM	5 mM	50 mM	1000 mM	0 mM	5 mM	50 mM	1000 mM
		0	0	0	1	0	0	1	1	0	0	0	1			0	0	0	0	0	0	0	1	0	0	0	0
		0	0	1	1	0	0	0	1	0	0	0	1			0	1	1	1	1	0	0	1	0	0	0	1
		0	1	0	1	0	0	1	1	0	0	1	1			0	0	1	1	0	1	1	1	0	1	1	1
		0	0	0	1	0	0	0	1	0	0	0	0			0	0	0	0	0	0	0	0	0	1	0	0
		0	0	0	1	0	0	0	1	0	0	0	1			0	0	0	0	0	0	0	0	0	0	0	0
		0	0	1	1	0	0	0	1	0	0	1	1			0	0	1	1	0	0	0	0	0	0	0	0
		0	1	0	0	0	0	0	1	0	0	1	1			0	0	0	0	0	0	0	0	0	0	0	0
		0	0	0	1	0	0	0	1	0	0	0	1			0	0	0	1	0	0	0	0	0	0	0	0
		0	0	1	0	0	0	0	1	0	0	0	1			0	0	0	0	0	0	0	1	0	0	0	1
		1	0	1	1	0	0	0	1	0	0	0	1			0	0	0	0	0	0	0	0	0	0	0	1
		0	0	0	1	0	0	0	1	0	0	1	1			0	0	0	0	0	0	0	1	0	0	1	1
		0	0	0	1	0	0	1	1	0	0	0	1			0	0	0	0	0	1	1	1	0	0	0	0
		0	0	0	1	0	1	0	1	0	0	0	1			0	0	1	1	0	0	0	1	0	0	0	1
		0	1	1	1	1	1	0	0	0	0	0	1			0	0	0	1	0	0	0	0	0	0	0	1
		0	0	0	1	0	0	0	1	0	0	0	1			0	0	0	1	0	0	0	1	0	0	0	0
		1	0	0	1	0	0	0	1	0	0	1	1			1	0	0	0	0	0	1	1	0	1	1	1
		0	0	0	1	0	1	1	1	0	0	0	1			0	0	0	1	0	1	1	1	0	0	0	1
		0	0	0	1	0	0	0	1	0	0	1	1			0	0	0	0	0	0	0	1	0	0	1	1
		0	0	0	1	0	0	0	1	0	0	1	0			0	0	0	0	0	0	0	1	0	0	0	0
		0	0	0	1	0	0	0	1	0	1	0	1			0	0	0	1	0	0	0	1	0	0	0	0
		0	0	0	1	0	0	0	1	0	0	0	1			0	0	0	0	0	0	0	1	0	0	0	1
		0	0	1	1	0	0	1	1	0	0	0	1			0	0	0	1	0	0	0	1	0	0	1	1
		0	0	0	1	0	0	0	1	0	0	0	1			0	0	0	0	0	0	0	0	0	0	0	1
		0	1	1	1	1	0	1	1	0	0	0	1			0	1	1	1	1	0	0	1	0	0	0	0
		0	0	0	1	0	0	0	1	0	0	0	1			0	0	0	1	0	0	1	1	0	0	1	1
		0	0	0	1	1	1	1	1	0	0	0	1			0	0	0	1	1	1	1	1	0	0	1	1
		0	0	1	1	0	0	0	1	0	0	0	1			0	0	1	1	0	0	0	1	0	0	0	1
		0	0	0	1	0	1	0	1	0	0	0	1			0	0	0	0	0	0	0	0	0	0	0	0
		0	0	0	1	0	0	0	1	0	0	0	1			0	0	0	1	0	0	0	0	0	0	1	1
		0	0	0	1	0	0	0	1	0	0	1	1			0	0	0	0	0	0	0	1	0	1	1	1
		0	0	0	1	0	0	0	1	0	0	0	0			0	0	0	0	0	0	0	0	0	0	0	1
		0	0	0	1	0	0	0	1	0	0	0	1			0	0	0	0	0	0	1	0	0	0	0	0
		1	0	1	1	0	0	0	1	0	0	0	1			1	0	0	0	0	0	0	0	0	0	0	0
		0	0	0	1	0	0	0	1	0	0	0	0			0	0	0	0	0	0	1	1	0	0	0	1
		0	0	0	1	0	0	0	1	0	0	0	1			0	0	0	1	0	0	0	1	0	0	0	0
		0	0	0	1	0	0	0	1	0	0	0	1			0	0	0	0	0	0	0	1	0	0	0	0
		0	0	0	1	0	1	0	1	0	0	0	1			0	0	0	0	0	0	0	1	0	0	0	1
		0	0	0	1	0	1	1	1							0	0	0	1	0	1	1	1
		0	0	0	1	0	0	1	1							0	0	1	1	0	0	0	1
		0	0	0	1	0	0	0	1							0	0	0	0	0	0	0	0
		0	0	0	1	0	0	0	1							0	0	0	0	0	0	0	1
		0	0	0	1	0	0	0	1							0	0	0	0	0	1	0	1
		0	0	0	1	0	0	0	1							0	0	0	0	0	0	0	1
		0	0	0	1	0	0	0	1							0	0	0	0	0	0	1	1
		Preference Index					Percentage flies eating					Preference Index					Percentage flies eating
	Figure S2F (left)	W1118 / Kirts	R70H05-Gal4 > Kirts	R70H05-Gal4/ W1118		Figure S2F (right)	W1118 / Kirts	R70H05-Gal4 > Kirts	R70H05-Gal4/ W1118		Figure S2G (left)	W1118 / UAS-dTrPA1	R70H05-Gal4 > UAS-dTrPA1	R70H05-Gal4/ W1118		Figure S2G (right)	W1118 / UAS-dTrPA1	R70H05-Gal4 > UAS-dTrPA1	R70H05-Gal4/ W1118
		0	0.6	-0.6			100	100	100			0.2	0.1	0.4			100	100	100
		0.1	0.75	-0.2			100	100	100			0.2	0.4	0.4			100	100	100
		0.22	0.1	0.1			90	100	100			0.1	-0.38	0.3			100	88.89	100
		0.1	0.56	0			100	100	88.89			0.5	0.33	0.4			100	100	100
		-0.22	0.38	-0.25			100	100	88.89			0.2	0.3	0.4			100	100	100
		-0.1	0	0			100	100	100			0.2	-0.1	0.5			100	100	100
		0.3	0.4	0.2			100	100	100			0.2	0	0.6			100	100	100
		-0.11	0	-0.11			100	100	100			0.33	0.2	0.2			100	100	100
		0	0.56	0.1			100	100	100			0.3	0.22	0.5			100	100	100
		0.1	0.13	0.1			100	100	100			0.6	-0.1	0.3			100	100	100
		0	0.67	0.1			100	100	100			0.2	-0.1	0			100	100	100
		0.22	0.4	0.33			100	100	90			0	-0.25	0			100	88.89	100
		0.13	0.4	0.1			100	100	100			0.56	-0.1	0.22			100	100	90
		-0.11	0.2	0.11			100	100	100			0.11	-0.1	0.11			100	100	100
		0.22	0.25	0.11			100	88.89	100			-0.22	-0.22	0.2			100	100	100
		-0.44	0	-0.11			100	100	100			0.1	0	0.1			100	100	100
		-0.3	-0.2	-0.33			100	100	90			0.1	0	0.1			100	100	100
		0	-0.22	-0.2			100	100	100			0.2	-0.11	0			100	100	100
		-0.22	-0.44	-0.2			100	100	100			0	-0.3	0.1			100	100	100
		-0.22	-0.2	0			100	100	100			0.2	0.33	0.2			100	90	100
		-0.22	0	0			100	100	100			0.3	-0.2	-0.11			100	100	100
		-0.4	0.2	-0.22			100	100	100			0.5	-0.22	0.5			100	90	100
		0.1	0.2	-0.1			100	100	100			0.1	0.38	-0.13			100	100	88.89
		-0.11	-0.11	-0.33			100	100	100			0.11	-0.2	0.11			90	100	90
		0.22	0.33	-0.4			100	100	100			0	-0.1	-0.11			66.67	100	90
		-0.1	0	-0.11			100	100	90			0.3	-0.2	0.3			100	100	100
		-0.1	0	-0.1			100	100	100			0.6	0.11	0.3			100	90	100
		0	0.1	0.13			100	100	88.89			0.33	0	0.2			100	100	100
		-0.2	0.33	0			100	90	100			0.6	0.3	0.8			100	100	100
		-0.11	0.45	-0.2			100	100	100			1	0.2	0.5			100	100	100
		-0.33	0	0.11			100	100	100			0.67	0.1	1			100	100	75
		0.13	0.33	0.78			100	100	100			0.11	0.3	0.5			100	100	100
		0	0.33	-0.2			100	100	100			0.8	-0.1	0.4			100	100	100
		0.13	0.11	-0.1			88.89	100	100			0.4	0.3	0.4			100	100	100
		-0.63	0	-0.09			100	100	100			0.4		0.8			100		100
		-0.5	-0.3	-0.7			100	100	100
		-0.2	0	-0.5			100	100	100
		-0.22	-0.14	0			100	100	100
		-0.22	0	-0.22			100	100	100
			-0.13	-0.78				88.89	100
