## Supplementary material for "A neural circuit linking two sugar sensors regulates satiety-dependent fructose drive in *Drosophila*": raw data for figure S3

### Sheet: Figure S3
		Preference Index					Interactions
	Figure S3A (left)	W1118 / UAS-Glut1 RNAi28645	FB-split > UAS-Glut1 RNAi28645	FB-split / W1118		Figure S3A (right)	W1118 / UAS-Glut1 RNAi28645		FB-split > UAS-Glut1 RNAi28645		FB-split / W1118
		0.326817	0.0555556	0.431355		Tastant	fructose	D-glucose	fructose	D-glucose	fructose	D-glucose
		-0.202756	0.880992	0.373427			1086	551	209	187	808	321
		0.27076	0.810231	-0.223188			1736	2619	569	36	491	224
		0.540207	0.635274	-0.0015949			2349	1348	3167	332	134	211
		0.37188	0.274194	0.183917			1561	466	955	213	313	314
		0.511695	0.857143	0.162847			1649	755	474	270	795	548
		0.346258	0.713646	0.423846			2876	929	1742	134	482	347
		0.587513	0.550489	0.331269			3715	1804	766	128	1033	418
		-0.258242	0.733333	0.0780985			1551	403	476	138	1290	648
		0.323029	0.747489	0.151694			1350	2290	2470	380	635	543
		-0.246159	0.555228	0.0855457			1284	657	2436	352	782	576
		-0.0730296	0.883191	0.496503			1104	1825	528	151	552	465
		0.126238	0.585685	0.0594837			641	742	1322	82	642	216
		0.512042	0.210407	-0.309677			910	706	1152	301	472	419
		0.496599	0.285266	0.472429			2888	932	535	349	321	609
		0.30803	0.552123	0.28318			1980	666	615	342	988	354
		0.0965949	0.663866	0.129771			2981	1577	402	116	904	505
		0.560141	0.674912	0.552			1578	1300	891	180	444	342
				0.350131			3327	938	711	138	679	196
				0.26087							1286	619
											725	425
		Preference Index					Interactions
	Figure S3B (left)	W1118 / UAS-HexC RNAi57404	FB-split > UAS-HexC RNAi57404	FB-split / W1118		Figure S3B (right)	W1118 / UAS-HexC RNAi57404		FB-split > UAS-HexC RNAi57404		FB-split / W1118
		0.379679	0.163695	0.122884		Tastant	fructose	D-glucose	fructose	D-glucose	fructose	D-glucose
		-0.207017	0.482759	0.323585			2064	928	359	258	763	596
		0.215989	0.722727	0.440207			339	516	43	15	1403	717
		0.399052	0.505376	0.0278481			867	559	379	61	1114	433
		0.298651	0.457143	0.224742			738	317	700	230	406	384
		0.445402	0.0705882	0.575907			674	364	51	19	297	188
		0.431579	0.825935	0.358593			503	193	182	158	1282	345
		0.668657	0.423631	-0.601055			204	81	1563	149	1004	474
		0.32871	0.792453	0.279534			559	111	247	100	227	911
		0.602985	0.673539	0.110632			479	242	1425	165	769	433
		0.00775194	0.331671	0.69078			537	133	487	95	773	619
		0.671518	0.56917	0.479277			65	64	267	134	1192	218
		0.444944	0.470199	-0.0821033			804	158	397	109	1392	490
		0.363697	0.558348	0.441501			1286	494	222	80	995	1173
		-0.0608553	0.893678	0.0924703			2036	950	434	123	653	253
		0.410959	0.626794	-0.0485564			571	645	1318	74	827	687
		-0.181313	0.680672	0.635104			206	86	340	78	725	799
		0.190357	0.898734				368	531	700	133	1416	316
		0.517582	0.222857				1432	974	300	16
		-0.134021					1230	391	107	68
		0.210317					210	275
		0.0933126					305	199
							703	583
