## Supplementary material for "A neural circuit linking two sugar sensors regulates satiety-dependent fructose drive in *Drosophila*": raw data for figure S4

### Sheet: Figure 3
		Amplitude				Frequency (Hz)
	Figure S4A (left)	R70H05-Gal4 > UAS-GCaMP6f	R70H05-Gal4 > UAS-GCaMP6f; R72A10-LexA > LexAop-tnt		Figure S4A (right)	R70H05-Gal4 > UAS-GCaMP6f	R70H05-Gal4 > UAS-GCaMP6f; R72A10-LexA > LexAop-tnt
	Condition	Fed	Fed		Condition	Fed	Fed
		60.41	31.97			0.035	0
		17.27	18.09			0.04	0.062
		12.52	10.52			0	0
		36.37	27.47			0	0
		30.99	17.55			0	0
		28.273				0.0625
		31.43	27.4			0	0
		47.76	28.76			0.079	0
		58.66	37.4			0.077	0
		27.45	21.44			0	0
		54.89	30.14			0	0.0451
		20.6	31.71			0	0.1
		64.38	24.55			0.047	0
			24.67				0
			14.69				0
		32.0484	17.27			0.071	0
		47.91	31.432			0	0
			19.872				0
		20.584	18.0208			0	0
		31.4403	35.227			0.10823	0
		51.0843	45.202			0.0662	0
		48.379	17.788			0	0
		36.208	27.559			0	0
			93.372				0.0915
			68.9223				0
		Amplitude				Frequency (Hz)
	Figure S4B (left)	R70H05-Gal4 > UAS-GCaMP6f	R70H05-Gal4 > UAS-GCaMP6f; R72A10-LexA > LexAop-tnt		Figure S4B (right)	R70H05-Gal4 > UAS-GCaMP6f	R70H05-Gal4 > UAS-GCaMP6f; R72A10-LexA > LexAop-tnt
	Condition	Fed	Fed		Condition	Fed	Fed
		30.151	22.02			0.053	0
		18.25	19.57			0	0.059
		32.986	20.97			0	0
		37.39	20.73			0.05	0
		22.48	19.92			0	0
		34.57	25.76			0.0614	0
		38.36	22.82			0.0685	0
		35.65	20.197			0.0631	0
		104.89	25.59			0.1207	0
		27.36	18.31			0	0
		35.62	26.44			0	0.0413
		40.77	21.77			0.0617	0
		28.89	25.87			0	0.077
		38.75	19.991			0.095	0
		24.305	25.641			0.0378	0
		62.832	31.03			0.0838	0
		91.2016	32.4495			0.0673	0
		27.4111	32.98			0	0
		24.924	14.1801			0	0
		29.106	56.758			0	0
		60.467	53.314			0.0646	0
		38.3997	35.391			0	0
		26.0832	52.665			0.0592	0.122
			115.03				0.144
			85.706				0.0893
