## Supplementary material for "A neural circuit linking two sugar sensors regulates satiety-dependent fructose drive in *Drosophila*": raw data for figure S5

### Sheet: Figure 2
		Interactions with Sucrose 50 mM					Interactions with D-glucose 50 mM					Interactions with fructose 50 mM					Interactions with L-glucose 50 mM					Interactions with L-glucose 50 mM + D-sorbitol 50 mM					Interactions with D-sorbitol 50 mM
	Figure S5C	W1118 / Kirts	R72A10-Gal4 > Kirts	R72A10-Gal4 / W1118		Figure S5D	W1118 / Kirts	R72A10-Gal4 > Kirts	R72A10-Gal4 / W1118		Figure S5E	W1118 / Kirts	R72A10-Gal4 > Kirts	R72A10-Gal4 / W1118		Figure S5F	W1118 / Kirts	R72A10-Gal4 > Kirts	R72A10-Gal4 / W1118		Figure S5G	W1118 / Kirts	R72A10-Gal4 > Kirts	R72A10-Gal4 / W1118		Figure S5H	W1118 / Kirts	R72A10-Gal4 > Kirts	R72A10-Gal4 / W1118
		533	1529	1061			118	390	806			1466	2634	1636			944	169	115			125	1522	417			56	89	85
		908	2284	1256			190	375	670			824	1625	1419			155	337	283			115	1372	280			49	336	86
		556	1564	1270			206	683	625			750	2661	845			135	236	258			878	1040	297			130	89	119
		395	2123	1416			435	572	530			749	3569	2330			128	287	764			882	2825	846			220	141	40
		934	840	1131			218	483	256			1157	3365	1690			156	760	135			106	2015	243			69	137	179
		278	1513	522			221	800	391			1273	1143	2032			340	369	467			76	1534	449			177	284	102
		1164	2349	944			310	631	79			1665	1494	1808			57	446	169			160	1405	130			93	110	69
		67	813	1127			220	439	317			1940	1626	871			77	567	490			96	762	1968			161	186	138
		803	1474	1155			84	548	82			314	1512	975			76	235	136			177	876	751				171	116
		940	697	656			478	422	332			553	1328	937			101	194	981			73	2411	903				193	107
		485	1556	1436			251	231	105			92	1660	1035			311	667	76			208	2426	145				149	106
		827	2149	644			217	351	171			714	1346	562			232	208	107			122	723	281
		396	1271	258			182	161	445			473	1402	1123			215	109	217			886	696	513
		410	2357	836			260	60	244			465	2155	476			166	146	844			534	320	456
		348	2333	1137			463	105				567	1923	1030			137					240	277	133
		833	1265	1000			85	771				316	2108	1453			72					102	1032	566
		531	800	425			276	276				349	1508	1124			280					86	237	37
		540	1597	796			333	215				640	1866	1390								203	298	175
		698	1068	648			217	119				1745	1096	1523								17	253	41
		666	2299	952			428	353				418	965	592								106	259	32
			939	198			197	128				595	1460	834								229	246	102
			1020	244								296	797	824								92	305
			1481	745								1645	553	634								97
			2130	665								305	928	331								199
			244									490	1218	587								85
												624	1586	1022								55
												742	1910	1256								109
												679	1121	325
												100
												566
												1415
		Tarsal PER in response to D-glucose														Tarsal PER in response to fructose
	Figure S5I (left)	W1118 / Kirts				R72A10-Gal4 > Kirts				R72A10-Gal4 / W1118					Figure S5I (right)	W1118 / Kirts				R72A10-Gal4 > Kirts				R72A10-Gal4 / W1118
	Concentration D-glucose	0 mM	5 mM	50 mM	1000 mM	0 mM	5 mM	50 mM	1000 mM	0 mM	5 mM	50 mM	1000 mM		Concentration fructose	0 mM	5 mM	50 mM	1000 mM	0 mM	5 mM	50 mM	1000 mM	0 mM	5 mM	50 mM	1000 mM
		0	0	0	1	0	0	1	1	0	0	0	1			0	0	0	1	0	1	1	1	0	0	0	1
		0	0	0	1	1	1	1	1	0	1	1	1			0	0	1	1	0	1	1	1	0	1	1	1
		0	0	1	1	0	0	0	1	0	0	0	1			0	0	0	1	0	0	1	1	0	0	0	1
		0	0	1	1	0	0	0	1	0	1	1	1			0	0	1	1	0	0	0	0	0	0	1	1
		0	0	1	1	0	1	1	1	0	0	1	1			0	0	0	1	0	0	0	1	0	1	1	1
		0	0	0	1	0	0	0	1	0	0	0	1			0	0	0	1	0	0	0	1	0	0	0	1
		0	0	0	1	0	0	1	1	0	0	1	1			0	0	0	1	0	0	0	1	0	0	1	1
		0	0	1	1	0	1	0	0	1	1	1	1			0	0	1	1	0	1	1	1	0	0	1	1
		0	0	1	1	0	0	0	1	0	0	0	1			0	0	0	1	0	0	1	1	0	0	0	1
		0	0	0	1	0	0	0	1	0	0	1	1			0	0	0	1	0	0	0	1	1	0	1	1
		0	0	0	1	0	0	0	1	0	1	1	1			0	0	0	1	0	0	0	1	0	0	1	1
		0	0	0	1	0	0	1	1	0	0	1	1			0	0	0	1	0	0	0	1	0	1	1	1
		0	0	0	1	0	0	1	1	0	0	0	1			0	0	0	1	0	0	1	1	0	0	0	1
		0	0	0	1	0	0	0	1	0	0	1	0			0	0	0	1	0	0	1	1	0	1	0	0
		0	1	1	1	0	0	0	1	0	0	0	1			0	1	1	1	0	0	0	1	0	0	0	1
		0	1	1	0	0	0	0	1	0	0	1	1			0	0	1	1	0	0	0	1	0	0	0	1
		0	0	1	1	0	0	0	1	0	0	1	1			0	0	0	1	0	0	1	1	0	0	1	1
		0	0	0	1	1	0	1	1	0	1	0	1			1	0	0	0	0	1	1	1	0	0	0	1
		0	0	0	1	0	0	0	1	0	0	0	1			0	1	0	0	0	0	0	1	0	0	0	1
		0	0	0	1	1	0	1	1	1	0	0	1			0	0	0	1	1	0	1	1	0	1	0	1
		0	0	0	1	0	1	1	1	0	0	1	1			0	0	1	1	0	0	1	1	0	0	0	1
		0	1	0	1	0	0	0	1	0	0	0	1			0	0	1	1	0	0	0	1	0	1	0	1
		0	0	1	1	0	0	0	1	1	0	1	1			0	0	0	1	0	0	0	1	0	0	1	1
		0	0	0	1	0	0	0	1	0	0	1	1			0	0	0	1	0	0	1	1	0	1	0	1
		0	0	0	1	0	0	1	1	0	0	1	1			1	1	1	1	0	0	1	1	0	0	1	1
		0	0	0	1	0	0	0	1	0	0	0	1			0	0	1	1	0	0	0	1	1	0	0	1
		1	1	1	1	0	0	1	1	0	1	0	1			0	0	0	1	0	0	1	1	0	0	0	1
		0	0	0	1	0	0	1	1	0	0	0	1			0	1	1	0	0	0	1	1	0	0	1	1
		0	0	1	1	0	0	1	1	0	0	0	1			0	0	1	1	0	0	0	1	0	0	0	1
		0	0	1	1	0	0	1	1	0	0	0	1			0	0	0	1	0	0	1	1	0	0	1	1
		0	0	1	1	0	1	1	1	0	0	1	1			1	0	0	1	0	1	1	1	1	1	1	1
		0	0	1	1	0	1	0	1	0	0	1	1			1	1	0	1	0	0	0	1	0	0	1	1
		0	0	0	1	0	0	1	1	0	0	1	1			0	0	0	1	0	0	1	1	0	0	1	1
		0	1	0	1	1	0	1	1	0	1	1	1			1	1	1	1	1	0	1	1	0	0	0	1
		0	0	1	1	0	0	1	1	0	0	0	1			0	0	1	1	0	0	0	1	0	0	0	1
		0	0	1	1	1	0	1	0	0	0	0	1			0	0	1	1	0	0	0	1	0	0	1	1
		1	0	1	1	0	0	1	1	1	0	0	0			0	0	0	1	1	1	1	1	1	1	1	0
		0	0	0	1	0	1	0	1	0	1	1	1			0	0	0	1	0	0	1	0	0	0	1	1
		0	0	0	1	0	0	1	1	0	0	0	1			0	1	1	1	0	0	0	1	0	1	0	1
		0	0	0	1	0	1	1	1	0	0	0	1			1	1	0	0	0	0	0	1	0	1	1	1
		1	0	1	0	0	0	0	1	0	0	0	1			0	0	0	1	0	0	0	1	0	1	1	1
		0	0	0	1	1	0	1	1	0	0	0	1			1	0	0	1	0	0	1	1	0	0	0	1
		0	1	0	1	0	0	0	1	0	0	0	1			0	0	0	1	1	1	1	1	1	0	1	1
		0	0	0	1	0	0	1	1	1	1	1	1			0	0	0	1	0	0	0	1	0	0	0	1
		0	0	0	1	1	0	0	1	0	0	0	1			0	0	0	1	0	0	0	1	0	0	0	1
		0	0	0	1	0	0	0	1	0	0	0	1							0	0	0	1	0	0	1	1
		0	0	0	1	0	0	1	1	0	0	0	1							0	0	0	1	0	0	0	1
		0	0	0	1	0	0	1	1	0	0	1	0							0	0	1	1	0	0	1	0
		0	1	0	1	0	0	0	1	0	0	1	0							1	1	1	1	0	0	0	1
		0	0	0	1	0	0	1	1	0	0	0	1							0	1	0	1	0	0	1	1
		0	0	1	1	0	0	0	1	0	0	1	1							0	0	1	1	1	1	1	1
		1	0	0	0	0	0	0	1	0	0	1	0							1	0	1	1	0	0	0	1
						0	0	0	1	0	0	1	1							0	0	1	1	0	0	0	1
						0	0	0	1	0	0	0	1							0	0	1	1	1	0	0	1
						0	1	0	1	0	0	1	1							0	0	1	1	0	0	1	1
						0	0	0	1	0	0	0	1							0	0	0	1	0	0	1	1
						0	1	1	1	0	1	0	0							0	0	0	1	0	0	0	1
										0	1	0	0							0	1	0	1	0	0	0	1
										0	0	0	1							0	0	1	1	0	0	1	1
										0	0	1	1							0	0	1	1	0	0	1	1
										0	0	1	1							0	0	1	1
										0	0	0	0
										1	1	0	1
										0	0	1	1
		Labellar PER in response to D-glucose														Labellar PER in response to fructose
	Figure S5J (left)	W1118 / Kirts				R72A10-Gal4 > Kirts				R72A10-Gal4 / W1118					Figure S4J (right)	W1118 / Kirts				R72A10-Gal4 > Kirts				R72A10-Gal4 / W1118
	Concentration D-glucose	0 mM	5 mM	50 mM	1000 mM	0 mM	5 mM	50 mM	1000 mM	0 mM	5 mM	50 mM	1000 mM		Concentration fructose	0 mM	5 mM	50 mM	1000 mM	0 mM	5 mM	50 mM	1000 mM	0 mM	5 mM	50 mM	1000 mM
		0	0	1	1	0	0	0	1	0	0	0	1			0	0	0	0	0	0	0	1	0	0	0	0
		0	0	0	1	0	0	0	1	0	0	0	1			0	0	0	0	0	0	0	1	0	0	0	0
		0	0	0	0	0	0	0	1	0	0	0	1			0	0	0	1	0	0	0	0	0	0	0	0
		0	0	0	1	0	0	1	1	0	0	1	1			0	0	0	0	0	1	1	1	0	0	0	1
		0	0	0	0	0	0	0	1	0	0	0	1			0	0	0	1	0	0	0	1	0	0	0	0
		0	0	0	1	0	0	0	1	0	0	1	1			0	0	0	1	0	0	1	1	0	0	0	0
		0	0	0	1	0	0	0	1	0	0	0	1			0	0	0	0	0	0	0	1	0	0	0	0
		0	0	0	1	0	0	0	1	0	0	1	1			0	0	0	0	0	0	0	1	0	0	1	1
		0	0	1	1	0	0	1	1	0	0	0	1			0	0	1	0	0	0	0	1	0	0	0	0
		0	0	0	1	0	0	1	1	0	0	0	1			0	0	0	0	0	0	0	1	0	0	0	0
		0	0	0	1	0	0	0	1	0	1	1	1			0	0	0	1	0	0	0	0	0	1	1	1
		1	0	0	1	0	0	0	1	0	0	0	1			1	0	0	0	0	0	0	0	0	0	0	1
		0	0	0	1	0	0	0	1	0	0	0	1			0	0	0	1	0	0	0	0	0	0	1	1
		0	0	0	1	0	1	0	1	0	0	0	1			0	0	0	0	0	1	0	1	0	0	0	0
		0	0	0	1	0	0	0	1	1	1	1	1			0	0	0	0	0	0	0	0	1	1	1	1
		0	0	0	1	0	0	0	1	0	0	0	1			0	0	0	0	0	0	0	1	0	0	0	1
		0	0	0	1	0	0	0	1	0	0	0	1			0	1	1	1	0	0	0	1	0	0	0	0
		0	0	1	1	1	1	1	1	0	0	1	1			0	0	1	0	1	0	0	1	0	0	1	1
		1	0	0	1	0	0	0	1	0	0	0	1			1	0	0	0	0	0	0	1	0	0	0	0
		0	0	1	1	0	0	0	1	0	0	1	1			0	0	0	0	0	0	0	1	0	0	0	1
		0	0	0	1	0	0	0	1	0	0	0	1			0	0	0	0	0	0	0	1	0	0	0	1
		0	0	0	1	0	0	0	1	0	0	1	1			0	0	0	0	0	0	0	1	0	0	0	1
		0	1	1	1	0	0	1	1	0	0	1	1			0	0	0	1	0	0	0	1	0	0	0	1
		0	1	0	1	0	0	0	1	0	0	0	1			0	0	0	1	0	0	0	0	0	0	0	1
		0	0	0	1	0	1	0	1	0	0	0	1			0	0	0	1	0	0	0	0	0	1	1	1
		0	1	1	1	0	0	0	1	0	1	1	1			0	1	1	1	0	0	0	1	0	0	0	1
		0	0	0	1	0	0	1	1	0	0	1	1			0	0	0	1	0	0	1	0	0	1	1	1
		0	1	0	1	0	0	0	1	0	0	1	1			0	1	0	1	0	0	1	1	0	0	0	1
		0	0	1	1	0	0	0	1	0	0	0	1			0	0	0	1	0	0	0	0	0	0	0	1
		0	1	0	1	0	0	0	1	0	0	1	1			0	1	0	0	0	0	0	1	0	0	0	1
		0	0	1	1	0	0	0	1	0	0	0	1			0	0	1	1	0	0	0	1	0	0	0	1
		0	0	1	1	0	0	0	1	0	0	0	1			0	0	0	1	0	0	0	0	0	0	0	1
		0	1	1	1	0	0	0	1	0	0	0	1			0	1	1	1	0	0	0	0	1	0	1	1
		0	1	1	1	0	0	1	1	1	0	1	1			0	0	1	0	0	0	1	1	0	0	0	0
		0	0	1	1	0	0	1	1	0	0	0	1			0	0	1	0	0	0	0	0	0	0	0	1
		0	0	1	1	0	0	1	1	0	0	0	1			0	0	0	1	0	0	0	1	0	0	0	1
		0	0	0	1	0	1	1	1	0	0	1	1			0	0	0	0	0	1	1	1	0	0	1	1
		0	0	0	1	0	1	1	1	0	0	1	1			0	1	1	1	0	0	1	1	0	0	0	0
		0	0	0	1	0	0	0	1	0	0	0	1			0	0	0	1	0	0	0	0	0	0	0	0
		0	0	0	1	0	0	0	1	0	0	1	1			1	0	1	1	0	0	0	1	0	0	1	0
		0	0	1	1	0	0	0	1	0	0	0	0			0	0	0	1	0	0	0	0	0	0	1	1
		0	0	0	1	0	0	1	1	0	0	0	1			0	0	0	1	0	1	0	1	0	0	0	1
		0	0	0	1	0	0	1	1	0	0	0	1			0	0	0	1	0	0	1	1	0	0	0	1
		0	0	0	1	0	0	0	1	0	0	1	1			0	0	0	0	0	0	0	0	0	0	0	1
		0	0	0	1	0	0	0	1	0	0	0	1			0	0	0	1	0	0	0	1	0	0	0	1
						0	0	0	1	0	0	0	1			0	0	0	1	0	0	0	1	0	0	0	0
						0	0	0	1	0	0	0	1			0	0	0	1	0	1	0	1	0	0	0	1
						0	0	0	1	0	0	0	1			0	0	0	1	0	0	0	0	0	0	0	1
						0	0	1	1	0	0	0	1			0	0	0	1	0	0	0	1	0	0	0	1
						0	0	1	1	0	0	0	1			0	0	0	1	0	0	1	1	0	0	0	1
										0	0	0	1
		Preference Index					Interactions
	Figure S5K (left)	W1118 / Kirts	R72A10-Gal4 > Kirts	R72A10-Gal4 / W1118		Figure S5AK (right)	W1118 / Kirts		R72A10-Gal4 > Kirts		R72A10-Gal4 / W1118
		0.293515	0.680605	0.533481		Tastant	fructose	D-glucose	fructose	D-glucose	fructose	D-glucose
		-0.235955	0.856925	0.418275			379	207	1668	317	1729	526
		0.395466	0.562539	0.122642			102	165	2440	188	1102	452
		0.296	0.808092	0.5325			554	240	1243	348	476	372
		0.00429185	0.752336	0.268236			243	132	782	83	613	187
		0.157895	0.274457	0.282636			117	116	1125	159	1643	948
		0.432314	0.455639	-0.108108			286	208	469	267	506	283
		-0.0654206	0.374593	0.0131827			164	65	1452	543	924	1148
		0.0798722	0.797441	0.34355			100	114	211	96	538	524
		-0.016129	0.715776	-0.0769231			169	144	1686	190	526	257
		0.405941	0.72028	0.378855			61	63	1316	218	138	161
		-0.38835	0.745131	0.337569			355	150	1107	180	939	423
		0.29376	0.526171	-0.0256975			63	143	1568	229	842	417
		0.542056	0.432489	0.0607735			425	232	1108	344	1327	1397
		-0.470449	0.757295				330	98	1358	538	576	510
			0.754941				112	311	1897	262
			0.709904						2664	372
									1951	331
		Preference Index					Interactions
	Figure S5L (left)	W1118 / LexAop-tnt	R72A10-LexA > LexAop-tnt	R72A10-LexA / W1118		Figure S5L (right)	W1118 / LexAop-tnt		R72A10-LexA > LexAop-tnt		R72A10-LexA / W1118
		-0.129252	0.356701	0.288462		Tastant	fructose	D-glucose	fructose	D-glucose	fructose	D-glucose
		0.142857	0.625397	-0.0582011			64	83	329	156	67	37
		0.268571	0.578558	0.497537			424	318	256	59	89	100
		0.276471	0.659016	0.363184			111	64	427	114	456	153
		0.434146	0.709845	0.0929577			217	123	506	104	137	64
		0.221311	0.730715	0.152838			294	116	660	112	194	161
		0.454343	0.584416	0.160584			149	95	617	96	132	97
		0.309446	0.839884	0.365079			653	245	549	144	159	115
		0.307978	0.79635				603	318	632	55	172	80
			0.797235				705	373	935	106
			0.835514						585	66
			0.608764						982	88
			0.93985						514	125
									387	12
		Preference Index					Percentage flies eating
	Figure S5M (left)	W1118 / UAS-dTrPA1	R72A10-Gal4 > UAS-dTrPA1	R72A10-Gal4/ W1118		Figure S5L (right)	W1118 / UAS-dTrPA1	R72A10-Gal4 > UAS-dTrPA1	R72A10-Gal4/ W1118
		0	0	0.1			100	100	100
		0.2	0.2	-0.1			100	100	100
		0.33	0	-0.2			100	100	100
		0.3	-0.3	0.3			100	100	100
		0	0.2	0.7			77.78	100	100
		0.56	0.6	1			90	100	100
		0.6	0.2	0.9			100	100	100
		0.8	0.4	0.7			100	100	100
		0.71	0.43	0.89			77.78	70	90
		0.4	0.5	0.7			100	80	100
		0.67	0.11	0.78			90	90	90
		0.78	0	1			90	80	90
		0.4	0.1	0.63			100	100	80
		0.67	0.44	0.75			60	90	88.89
		0.7	0.33	0.88			100	90	80
		0.56	0.2	1			90	100	80
		0.6	0.13	0.71			100	80	77.78
		0.75	0.11	-0.38			80	100	80
		0.7	-0.25	0.7			100	80	100
		0.57	0.13	0.63			70	80	88.89
		0.5		0			80		66.67
		0.11					90
		0.22					90
		-0.1					100
