## Supplementary material for "A neural circuit linking two sugar sensors regulates satiety-dependent fructose drive in *Drosophila*": raw data for figure S6

### Sheet: Figure S6
		Preference Index					Interactions
	Figure S6A (left)	W1118 / UAS-Glut1 RNAi26045	R72A10-Gal4 > UAS-Glut1 RNAi26045	R72A10-Gal4 / W1118		Figure S6A (right)	W1118 / UAS-Glut1 RNAi26045		R72A10-Gal4 > UAS-Glut1 RNAi26045		R72A10-Gal4 / W1118
		0.300971	0.343076	0.321061		Tastant	fructose	D-glucose	fructose	D-glucose	fructose	D-glucose
		0.483663	0.637931	-0.363478			469	252	965	472	1220	627
		0.62365	0.647385	0.162441			1612	561	950	210	183	392
		0.634069	0.288848	-0.822142			1428	331	1780	381	619	446
		0.59963	-0.48184	0.382309			1295	290	705	389	98	1004
		0.0335893	-0.554321	0.800154			1730	433	107	306	461	206
		0.684906	-0.527778	0.713833			2154	2014	361	1259	2342	260
		-0.93915	0.795433	0.804401			1786	334	527	1705	3785	632
		0.119609	0.43847	0.35217			121	3856	1887	215	3321	360
		0.0481283	0.377085	0.547858			688	541	1391	543	670	321
		-0.163158	0.0218409	0.569674			98	89	2518	1139	3776	1103
		0.392891	0.612903	0.00287026			159	221	1310	1254	1853	508
		0.324022	-0.208333	0.292598			725	316	900	216	1747	1737
		0.372549	-0.112426	0.250308			474	242	114	174	1301	712
		0.122913	0.629032	0.0889181			630	288	75	94	507	304
		0.246777	0.207127	-0.152809			370	289	404	92	2486	2080
		0.514911	-0.180763	-0.327974			677	409	542	356	377	513
		0.0979667	0.46	0.0045977			762	244	741	1068	1463	2891
		-0.211556	0.56085	0.258763			297	244	365	135	437	433
		0.10828	0.0302054	0.468208			423	650	2129	599	1598	941
			-0.173535	0.569821			261	210	1279	1204	1651	598
									1093	1552	1883	516
		Preference Index					Interactions
	Figure S6B (left)	W1118 / UAS-HexC RNAi57404	R72A10-Gal4 > UAS-HexC RNAi57404	R72A10-Gal4 / W1118		Figure S6B (right)	W1118 / UAS-HexC RNAi57404		R72A10-Gal4 > UAS-HexC RNAi57404		R72A10-Gal4 / W1118
		-0.275591	0.513903	0.0539326		Tastant	fructose	D-glucose	fructose	D-glucose	fructose	D-glucose
		-0.14741	0.305832	0.108341			138	243	735	236	469	421
		0.236994	0.157667	0.508539			107	144	459	244	578	465
		0.162562	-0.185941	-0.0120482			214	132	268	195	795	259
		0.179625	-0.121739	-0.173781			354	255	359	523	410	420
		0.0901288	0.2	-0.105651			220	153	101	129	271	385
		0.369668	0.251267	0.273854			127	106	90	60	182	225
		-0.276109	0.34359	0.00452489			867	399	864	517	514	293
		0.143824	0.772777	0.418355			253	446	131	64	111	110
		-0.0505051	-0.226438	0.24507			338	253	1615	207	595	244
		0.247706	0.731888	0.0779944			235	260	632	1002	221	134
		-0.320513	-0.619355	0.020979			272	164	1757	272	387	331
		-0.514563	0.190022	0.283604			159	309	177	753	146	140
		0.072	-0.512038	0.12782			150	468	1932	1315	869	485
		-0.263804	-0.0410256	-0.133929			469	406	152	471	225	174
		-0.337955	-0.0280374	-0.0554217			240	412	187	203	97	127
		0.167683		0			191	386	104	110	196	219
		-0.250755		0.297821			383	273			267	267
				-0.495441			124	207			268	145
				0.277284							83	246
											790	447
		Preference Index					Interactions
	Figure S6C (left)	W1118 / UAS-VGlut RNAi27538	R72A10-Gal4 > UAS-VGlut RNAi27538	R72A10-Gal4 / W1118		Figure S6C (right)	W1118 / UAS-VGlut RNAi27538		R72A10-Gal4 > UAS-VGlut RNAi27538		R72A10-Gal4 / W1118
		0.410562	0.712356	-0.272615		Tastant	fructose	D-glucose	fructose	D-glucose	fructose	D-glucose
		-0.0335162	0.785034	0.10263			414	173	3042	511	1178	2061
		0.0714286	0.638222	0.00689655			793	848	3280	395	1719	1399
		0.654151	0.69844	0.741836			315	273	1603	354	1606	1584
		0.529412	0.412251	0.351852			1564	327	2940	522	2267	336
		0.419204	0.70352	0.0599556			1599	492	1879	782	1241	595
		0.394678	0.869837	-0.0262172			606	248	2057	358	716	635
		-0.123153	0.800315	-0.0434783			629	273	3146	219	910	959
		0.0196891	0.581213	0.0415122			801	1026	4571	507	583	636
		0.281799	0.803958	-0.161378			492	473	2020	535	1405	1293
		0.0903427	0.634185	0.142769			912	511	2917	317	925	1281
		0.314286	0.466021	-0.110127			525	438	2591	580	1857	1393
		0.304492	0.735311	0.261953			713	372	3635	1324	703	877
		-0.227006	0.843457	0.298526			784	418	2983	455	1874	1096
		0.321238	0.267385	-0.0989534			395	627	3050	259	1542	833
		0.205451	0.717284	-0.116315			619	318	1941	1122	947	1155
		0.231285	0.514706	0.131161			575	379	1391	229	566	715
			0.328112	0.413823			551	344	3090	990	677	520
			0.496926	-0.0362205					1611	815	808	335
			0.869969	0.252288					2922	982	306	329
				-0.0932286					3624	252	958	572
											462	557
		Preference Index					Interactions
	Figure S6D (left)	W1118 / UAS-VGlut RNAi40845	R72A10-Gal4 > UAS-VGlut RNAi40845	R72A10-Gal4 / W1118		Figure S6D (right)	W1118 / UAS-VGlut RNAi40845		R72A10-Gal4 > UAS-VGlut RNAi40845		R72A10-Gal4 / W1118
		0.531356	0.621887	-0.677014		Tastant	fructose	D-glucose	fructose	D-glucose	fructose	D-glucose
		0.52737	0.624017	-0.267787			1807	553	2149	501	437	2269
		-0.163485	0.535855	-0.340338			1144	354	2272	526	741	1283
		0.185841	0.71824	0.265765			701	975	1949	589	722	1467
		0.504648	0.534959	0.351812			871	598	2421	397	2198	1275
		-0.180328	0.841438	-0.317784			1133	373	2865	868	634	304
		0.0392962	0.770229	0.0568112			150	216	871	75	468	904
		0.452681	0.679214	0.721161			886	819	3752	487	865	772
		0.304434	0.783977	-0.493262			921	347	1539	294	2253	365
		0.554091	0.815524	-0.461539			1309	698	3741	453	564	1662
		0.222281	-0.0158996	0.114042			2241	643	4222	429	1015	2755
		-0.0207417	0.906386	-0.336566			1152	733	1176	1214	718	571
		-0.0751534	0.428416	-0.111494			779	812	2403	118	684	1378
		0.54023	0.37132	-0.226629			603	701	1312	525	773	967
		0.375187	0.197416	0.0484899			1742	520	722	331	546	866
		0.0378973	0.523274	0.327231			460	209	834	559	1892	1717
			0.745075	-0.0898283			849	787	949	297	2030	1029
			0.797044	0.181937					2259	330	689	825
				0.283642					3161	357	1361	942
				0.148							1283	716
											861	639
		Preference Index					Interactions
	Figure 6E (left)	W1118 / UAS-Vglut RNAi40927	R72A10-Gal4 > UAS-Vglut RNAi40927	R72A10-Gal4 / W1118		Figure 6E (right)	W1118 / UAS-Vglut RNAi40927		R72A10-Gal4 > UAS-Vglut RNAi40927		R72A10-Gal4 / W1118
		0.176997	0.912511	0.621275		Tastant	fructose	D-glucose	fructose	D-glucose	fructose	D-glucose
		0.211712	0.763473	0.356256			921	644	1093	50	2911	680
		0.43662	0.0960591	0.0699242			269	175	1767	237	2130	1011
		0.350504	0.613707	-0.328537			561	220	445	367	1905	1656
		0.387387	0.84058	-0.243998			603	290	518	124	840	1662
		-0.49375	0.954663	0.178069			539	238	508	44	677	1114
		-0.341414	0.591663	0.651303			243	717	1509	35	1257	877
		0.251309	0.876556	0.126503			326	664	3360	862	1236	261
		0.0979929	0.46346	-0.19187			478	286	3618	238	984	763
		0.107759	0.286673	0.0558171			465	382	3134	1149	497	733
		-0.0416198	0.52657	0.0163934			257	207	671	372	785	702
		0.566775	0.844346	-0.074184			426	463	316	98	930	900
		0.173469	0.0214592	0.428993			962	266	628	53	936	1086
		-0.376577	0.849641	-0.354804			575	405	714	684	1937	774
		0.0700344	0.462347	0.138415			346	764	3223	262	601	1262
		0.165775	0.684319	-0.405692			466	405	1670	614	1501	1136
		0.470046		-0.542496			436	312	4087	766	898	2124
				-0.183381			638	230			977	3294
											570	826
		Preference Index					Interactions
	Figure S6F (left)	W1118 / UAS-GluCla RNAi53356	R70H05-Gal4 > UAS-GluCla RNAi53356	R70H05-Gal4 / W1118		Figure S6F (right)	W1118 / UAS-GluCla RNAi53356		R70H05-Gal4 > UAS-GluCla RNAi53356		R70H05-Gal4 / W1118
		0.213837	0.891534	-0.095796		Tastant	fructose	D-glucose	fructose	D-glucose	fructose	D-glucose
		0.287891	0.562556	0.08061			579	375	2145	123	656	795
		0.284925	0.719833	0.175368			803	444	868	243	1736	1477
		0.748861	0.902727	0.436537			814	453	3499	570	1317	924
		0.188172	0.672381	0.323529			2688	386	3384	173	979	384
		-0.231519	0.664512	0.182951			442	302	1756	344	2250	1150
		0.294671	0.8582	-0.0673487			473	758	2575	519	902	623
		0.381478	0.743568	-0.10493			413	225	4770	364	547	626
		0.603193	0.414051	0.474359			813	364	2033	299	1062	1311
		0.715193	0.613806	-0.00242915			3515	870	1419	588	2070	738
		-0.246808	0.690476	0.022831			1891	314	2595	621	616	619
		0.286765	0.646784	0.486506			177	293	1988	364	672	642
		-0.0543478	0.789414	-0.25053			175	97	704	151	1019	352
		0.480663	0.67209	0.776504			87	97	1589	187	884	1475
		0.465485	0.577085	0.341463			536	188	1336	262	1550	195
		0.476354	0.838318	-0.0957576			1157	422	936	251	385	189
		-0.472957	0.75066	0.000997009			2154	764	2797	246	373	452
		0.649954	0.467165	0.296202			458	1280	1657	236	502	501
		0.534834		0.138794			1777	377	1765	641	768	417
				0.334198			716	217			1001	757
											2058	1027
		Amplitude				Frequency (Hz)				Amplitude				Frequency (Hz)
	Figure S6G (left)	R70H05-Gal4 > UAS-GCaMP6f	R70H05-Gal4 > UAS-GCaMP6f, UAS-GluCla RNAi53356		Figure S6G (right)	R70H05-Gal4 > UAS-GCaMP6f	R70H05-Gal4 > UAS-GCaMP6f, UAS-GluCla RNAi53356		Figure S6H (left)	R70H05-Gal4 > UAS-GCaMP6f	R70H05-Gal4 > UAS-GCaMP6f, UAS-GluCla RNAi53356		Figure S6H (right)	R70H05-Gal4 > UAS-GCaMP6f	R70H05-Gal4 > UAS-GCaMP6f, UAS-GluCla RNAi53356
	Condition	Fed	Fed		Condition	Fed	Fed		Condition	Fed	Fed		Condition	Fed	Fed
		35.317	26.3			0	0.051			15.409	22.2			0	0.05
		15.3108	12.6			0.119	0.065			20.5902	19.2			0.1136	0
		36.38	28.52			0.0713	0			42.1403	33.42			0.10968	0.059
		15.079	18.1			0	0			21.887	34.8			0	0
			25.8				0.042				14.94				0.031
		25.0772	21.51			0	0.052			38.6402	15.46			0	0.051
		17.096	41.41			0.0276	0.064			34.818	25.63			0.0684	0.06
		11.837				0.0903				21.404	24.99			0.01885	0.073
		19.159	17.24			0.049	0.042			40.631	50.36			0.0926	0.025
			16.43				0			35.74	18.72			0	0.102
		25.93	34.336			0	0.0473			32.424	19.535			0.0369	0.0172
		19.4489	29.626			0	0.0585			77.654	15.443			0.0932	0
		24.4337	9.42			0.0673	0			21.762	13.782			0.0627	0.08254
			54.674				0.05388			57.624	33.885			0	0.0636
		87.327	27.142			0.1308	0			85.917	24.668			0.332	0
		37.8208	53.101			0	0			27.5332	60.683			0	0
		55.5009	32.71			0	0.062			70.873	58.569			0.07108	0
		72.442	20.735			0.050425	0			61.994	30.242			0.1214	0.029
			83.981				0.0661				57.95				0
			21.9441				0				41.0638				0
