## Supplementary material for "A neural circuit linking two sugar sensors regulates satiety-dependent fructose drive in *Drosophila*": raw data for figure S7

### Sheet: Figure S7
		Preference Index					Interactions
	Figure S7C (left)	W1118 / UAS-sNPF RNAi25867	R70H05-Gal4 > UAS-sNPF RNAi25867	R70H05-Gal4 / W1118		Figure S7C (right)	W1118 / UAS-sNPF RNAi25867		R70H05-Gal4 > UAS-sNPF RNAi25867		R70H05-Gal4 / W1118
		-0.265643	0.240224	0.560129		Tastant	fructose	D-glucose	fructose	D-glucose	fructose	D-glucose
		-0.246622	0.111361	0.16095			622	1072	888	544	2426	684
		0.0282954	0.456431	-0.0987654			446	738	494	395	880	636
		0.207868	0.308712	0.617647			745	704	351	131	292	356
		0.241888	0.625749	0.652223			1351	886	691	365	825	195
		0.196078	0.289552	0.676749			421	257	543	125	1468	309
		-0.14456	0.186722	0.0271084			732	492	216	119	887	171
		0.208728	0.390173	0.279368			287	384	286	196	341	323
		0.515667	0.357853	0.457294			1468	961	481	211	648	365
		0.787506	0.151899	0.694859			1427	456	683	323	964	359
		0.37931	-0.522843	0.303273			1817	216	182	134	1022	184
		-0.00623701	0.566061	0.167331			660	297	47	150	896	479
		0.591935	0.152409	0.538631			239	242	646	179	879	627
		0.209899	-0.270195	0.497406			1974	506	586	431	697	209
		0.237288	-0.295858	-0.108062			660	431	131	228	1299	436
		0.492576	0.110266				584	360	119	219	260	323
		0.0294985	0.443114				1156	393	584	468
		-0.0399113	0.681135				698	658	482	186
		0.434407					433	469	1007	191
							913	360
		Preference Index					Interactions
	Figure S7D (left)	W1118 / UAS-Tk RNAi25800	R70H05-Gal4 > UAS-Tk RNAi25800	R70H05-Gal4 / W1118		Figure S7D (right)	W1118 / UAS-Tk RNAi25800		R70H05-Gal4 > UAS-Tk RNAi25800		R70H05-Gal4 / W1118
		0.269373	0.679222	0.306437		Tastant	fructose	D-glucose	fructose	D-glucose	fructose	D-glucose
		0.070688	0.0760118	0.020765			2064	1188	1382	264	1441	765
		0.246351	0.418658	0.141278			568	493	1090	936	934	896
		0.424971	0.775036	0.116188			1409	852	1247	511	929	699
		0.241038	0.530213	-0.0613861			1244	502	1223	155	855	677
		0.448476	0.904762	-0.5			1004	614	899	276	948	1072
		0.105664	0.590442	-0.346422			499	190	1240	62	158	474
		0.188209	0.314798	0.276461			654	529	3095	797	516	1063
		0.302752	-0.244407	0.222222			786	537	733	382	808	458
		0.395314	0.510469	0.0868347			923	494	895	1474	1056	672
		0.341949	0.405303	0.0912106			923	400	1046	339	582	489
		-0.0735456	0.729984	0.129534			1246	611	371	157	658	548
		0.391304	0.762174	0.241071			422	489	1653	258	436	336
		0.565824	0.614894	0.45179			944	413	778	105	556	340
		0.116379	0.562016	0.245136			1796	498	1518	362	2251	850
		0.14359	0.511241	0.187743			259	205	403	113	800	485
		0.11831	0.846273	0.247525			223	167	773	250	1221	835
		0.594549	0.675963	0.345966			397	313	1189	99	693	418
		0.513158	0.768229	0.179277			1404	357	1893	366	1243	604
		0.343375	0.728347	0.330036			805	259	2037	267	865	602
		0.12013	0.516932	0.0847458			2408	1177	1756	276	1479	745
		0.223553	0.266816	-0.47973			345	271	1523	485	832	702
		0.0801068	0.670168	0.057964			613	389	565	327	308	876
			0.378958	0.139027			809	689	1590	314	1086	967
				0.383756					675	304	1147	867
											1363	607
