## Supplementary material for "A neural circuit linking two sugar sensors regulates satiety-dependent fructose drive in *Drosophila*": raw data for figure S8

### Sheet: Figure 6
		Preference Index					Interactions
	Figure S8C (left)	W1118 / UAS-TkR86C RNAi27513	Gr43aGAL4 > UAS-TkR86C RNAi27513	Gr43aGAL4 / W1118		Figure S8C (right)	W1118 / UAS-TkR86C RNAi27513		Gr43aGAL4 > UAS-TkR86C RNAi27513		Gr43aGAL4 / W1118
		0.00292683	-0.418719	0.38959		Tastant	fructose	D-glucose	fructose	D-glucose	fructose	D-glucose
		0.701682	0.228319	0.0187607			514	511	118	288	881	387
		-0.479769	0.239567	0.181955			3491	612	347	218	896	863
		0.44115	0.180651	0.257895			135	384	401	246	1572	1088
		-0.384359	-0.335102	0.417865			802	311	598	415	717	423
		0.0798635	-0.634257	0.711306			370	832	376	755	1627	668
		0.53121	0.369085	0.283322			791	674	363	1622	2543	429
		0.798128	-0.328023	0.655764			1803	552	434	200	1916	1070
		-0.35521	-0.152792	0.474758			1345	151	464	917	1544	321
		-0.0143443	-0.155115	0.546803			560	1177	402	547	2819	1004
		0.660153	-0.130682	-0.241558			481	495	384	525	1669	489
		0.198597	0.441805	0.264815			977	200	459	597	438	717
		-0.175634	-0.24417	-0.456321			854	571	607	235	683	397
		-0.135111	-0.0753475	0.290323			406	579	551	907	529	1417
		0.197248	0.379492	-0.495841			957	1256	632	735	900	495
		0.453177	-0.408537	-0.031405			1044	700	787	354	697	2068
		-0.0837438	0.130282	-0.181876			869	327	97	231	1172	1248
		0.205905	0.119181	0.395921			279	330	321	247	641	926
		-0.193799		-0.205747			776	511	601	473	1985	859
		0.412		0.314325			364	539			1382	2098
		-0.50741		-0.109562			1059	441			968	505
							349	1068			1341	1671
		Preference Index					Interactions
	Figure S8D (left)	W1118 / UAS-TkR99D RNAi31884	Gr43aGAL4 > UAS-TkR99D RNAi31884	Gr43aGAL4 / W1118		Figure S8D (right)	W1118 / UAS-TkR99D RNAi31884		Gr43aGAL4 > UAS-TkR99D RNAi31884		Gr43aGAL4 / W1118
		0.372549	0.565052	0.280503		Tastant	fructose	D-glucose	fructose	D-glucose	fructose	D-glucose
		0.220168	0.32041	-0.122047			420	192	824	229	1018	572
		0.417383	0.46123	-0.040275			363	232	579	298	446	570
		0.341823	0.403624	0.00787402			742	305	1093	403	977	1059
		0	0.412587	0.0194932			1001	491	852	362	320	315
		0.404844	0.460859	-0.244872			366	366	202	84	523	503
		0.333333	0.687085	-0.68324			406	172	1157	427	589	971
		0.119231	0.324028	-0.308571			634	317	1143	212	395	2099
		-0.172888	0.451092	-0.039501			582	458	664	339	242	458
		-0.0691489	0.613158	0.314835			421	597	764	289	462	500
		0.310811	0.520525	0.120365			350	402	1226	294	616	321
		0.411972	0.367992	0.0760563			194	102	926	292	982	771
		0.364424	0.458549	0.278205			401	167	671	310	955	820
		0.264041	0.806576	-0.162044			1024	477	563	209	997	563
		0.060355	0.631806	-0.303167			979	570	934	100	574	796
		0.404332	0.39458	-0.477072			448	397	944	213	231	432
			0.670051	0.119212			389	165	1055	458	650	1836
			0.708777	0.0185874					987	195	1136	894
			0.833045	0.183121					1684	287	274	264
									1592	145	743	513
		Preference Index					Interactions
	Figure S8E (left)	W1118 / UAS-sNPF RNAi25867	Gr43aGAL4 > UAS-sNPF RNAi25867	Gr43aGAL4 / W1118		Figure S8E (right)	W1118 / UAS-sNPF RNAi25867		Gr43aGAL4 > UAS-sNPF RNAi25867		Gr43aGAL4 / W1118
		-0.513043	0.225335	-0.078964		Tastant	fructose	D-glucose	fructose	D-glucose	fructose	D-glucose
		0.563838	0.460545	0.0497355			112	348	503	318	729	854
		0.547264	0.122302	-0.353116			986	275	1018	376	496	449
		0.117562	0.341823	-0.0647059			622	182	468	366	545	1140
		0.261928	0.307856	-0.0328867			385	304	1001	491	477	543
		0.414066	0.471215	0.596429			648	379	616	326	397	424
		0.109453	-0.4	-0.268408			1518	629	345	124	447	113
		0.418079	0.345345	0.160631			892	716	219	511	462	801
		-0.0709889	0.631702	0.308483			753	309	448	218	625	452
		0.362472	-0.029703	-0.141552			1132	1305	350	79	1018	538
		0.492808	-0.260504	-0.172638			904	423	735	780	188	250
		0.0556761	-0.244333	-0.0934699			1401	476	616	1050	381	540
		0.190098	0.422265	0.507901			730	653	150	247	354	427
		0.334605	-0.236434	0.0431035			1274	867	741	301	334	109
		-0.0107143	-0.0991832	-0.259259			1749	872	197	319	242	222
		-0.125926	0.265962	-0.239213			277	283	386	471	270	459
		-0.289079	0.141123	-0.125845			118	152	1378	799	1296	2111
		0.00246305	0.936306	-0.0305677			166	301	376	283	1358	1749
		-0.264095	0.225519	-0.347518			407	405	456	15	666	708
			0.124444				124	213	413	261	460	950
									253	197
